# Uncovering the signaling landscape controlling breast cancer cell migration identifies splicing factor PRPF4B as a metastasis driver

**DOI:** 10.1101/479568

**Authors:** Michiel Fokkelman, Esmee Koedoot, Vasiliki-Maria Rogkoti, Sylvia E. Le Dévédec, Iris van de Sandt, Hans de Bont, Chantal Pont, Janna E. Klip, Erik A.C. Wiemer, Marcel Smid, Peter Stoilov, John A. Foekens, John W.M. Martens, Bob van de Water

## Abstract

Metastasis is the major cause of death in cancer patients and migration of cancer cells from the primary tumor to distant sites is the prerequisite of metastasis formation. Here we applied an imaging-based RNAi phenotypic cell migration screen using two highly migratory basal breast cancer cell lines (Hs578T and MDA-MB-231) to provide a repository for signaling determinants that functionally drive cancer cell migration. We screened ~4,200 individual target genes covering most cell signaling components and discovered 133 and 113 migratory modulators of Hs578T and MDA-MB-231, respectively, of which 43 genes were common denominators of cell migration. Interaction networks of candidate migratory modulators were in common with networks of different clinical breast cancer prognostic and metastasis classifiers. The splicing factors PRPF4B and BUD31 and the transcription factor BPTF were amplified in human primary breast tumors and the expression was associated with metastasis-free survival. Depletion of PRPF4B, BUD31 and BPTF caused primarily down-regulation of genes involved in focal adhesion and ECM-interaction pathways. PRPF4B was essential for triple negative breast cancer cell migration and critical for breast cancer metastasis formation *in vivo,* making PRPF4B a candidate for further drug development. Our systematic phenotypic screen provides an important repository of candidate metastasis drug targets.
