## Supplementary material for "Uncovering the signaling landscape controlling breast cancer cell migration identifies splicing factor PRPF4B as a metastasis driver"

### Sheet: Hs578T hits
Hs578T PKT hits
Validated by single siRNAs in PKT assays.
217 in total
Gene ID	Phenotype primary screen	gene symbol	Smartpool	# singles
58524	Big round	DMRT3	Yes	4
157567	Big round	ANKRD46	Yes	4
50943	Big round	FOXP3	yes	4
26168	Big round	SENP3	Yes	4
984	Big round	CDC2L1	#N/A	3
10629	Big round	TAF6L	Yes	3
5087	Big round	PBX1	Yes	3
90390	Big round	MED30	Yes	3
5036	Big round	PA2G4	Yes	3
84891	Big round	ZSCAN10	Yes	3
3159	Big round	HMGA1	Yes	3
2050	Big round	EPHB4	Yes	3
10488	Big round	CREB3	Yes	3
3661	Big round	IRF3	Yes	3
6935	Big round	ZEB1	yes	3
122953	Big round	JDP2	Yes	2
4233	Big round	MET	Yes	2
347088	Big round	GPR144	Yes	2
84132	Big round	USP42	Yes	2
10054	Big round	UBA2	Yes	2
144165	Big round	PRICKLE1	Yes	2
11016	Big round	ATF7	Yes	2
56751	Big round	BARHL1	Yes	2
2672	Big round	GFI1	Yes	2
6665	Big round	SOX15	Yes	2
57498	Big round	KIDINS220	Yes	2
388591	Long rough	RNF207	yes	2
2011	long smooth	MARK2	Yes	2 (long rough)
8915	Small round	BCL10	Yes	4
8535	Small round	CBX4	Yes	4
115290	Small round	FBXO17	Yes	4
2636	Small round	GBX1	Yes	4
10660	Small round	LBX1	Yes	4
4302	Small round	MLLT6	Yes	4
8899	Small round	PRPF4B	Yes	4
6882	Small round	TAF11	yes	4
57492	Small round	ARID1B	yes	3
863	Small round	CBFA2T3	Yes	3
905	Small round	CCNT2	Yes	3
1436	Small round	CSF1R	Yes	3
151636	Small round	DTX3L	Yes	3
23741	Small round	EID1	Yes	3
11211	Small round	FZD10	Yes	3
2625	Small round	GATA3	Yes	3
54329	Small round	GPR85	Yes	3
6011	Small round	GRK1	Yes	3
9677	Small round	KIAA0377	Yes	3
5600	Small round	MAPK11	Yes	3
2862	Small round	MLNR	Yes	3
4520	Small round	MTF1	Yes	3
4774	Small round	NFIA	Yes	3
138429	Small round	PIP5KL1	Yes	3
5325	Small round	PLAGL1	Yes	3
5802	Small round	PTPRS	Yes	3
10738	Small round	RFPL3	Yes	3
643904	Small round	RNF222	Yes	3
10322	Small round	SMYD5	Yes	3
6754	Small round	SSTR4	Yes	3
83551	Small round	TAAR8	Yes	3
23435	Small round	TARDBP	Yes	3
148	Small round	ADRA1A	yes	2
84159	Small round	ARID5B	yes	2
9031	Small round	BAZ1B	Yes	2
786	Small round	CACNG1	Yes	2
53944	Small round	CSNK1G1	Yes	2
9568	Small round	GPR51	Yes	2
8242	Small round	JARID1C	Yes	2
3726	Small round	JUNB	Yes	2
59350	Small round	LGR7	Yes	2
64211	Small round	LHX5	Yes	2
114783	Small round	LMTK3	Yes	2
4009	Small round	LMX1A	Yes	2
4097	Small round	MAFG	Yes	2
22823	Small round	MTF2	Yes	2
5081	Small round	PAX7	Yes	2
23759	Small round	PPIL2	Yes	2
64284	Small round	RAB17	Yes	2
5894	Small round	RAF1	Yes	2
861	Small round	RUNX1	Yes	2
6908	Small round	TBP	Yes	2
6939	Small round	TCF15	Yes	2
10155	Small round	TRIM28	Yes	2
54822	Small round	TRPM7	yes	2
7704	Small round	ZBTB16	Yes	2
7700	Small round	ZNF141	Yes	2
83933	Net Area hits	HDAC10	yes	2
84525	Net Area hits	HOPX	yes	2
85474	Net Area hits	LBX2	yes	4
84441	Net Area hits	MAML2	yes	3
5881	Net Area hits	RAC3	yes	3
8403	Net Area hits	SOX14	yes	2
88	Big round	ACTN2	yes	4
811	Big round	CALR	yes	4
898	Big round	CCNE1	yes	4
26052	Big round	DNM3	yes	4
3066	Big round	HDAC2	yes	4
3215	Big round	HOXB5	yes	4
8022	Big round	LHX3	yes	4
8543	Big round	LMO4	yes	4
190	Big round	NR0B1	yes	4
5911	Big round	RAP2A	yes	4
8787	Big round	RGS9	yes	4
6815	Big round	STYX	yes	4
382	Big round	ARF6	yes	3
6936	Big round	C2ORF3	yes	3
2120	Big round	ETV6	yes	3
3398	Big round	ID2	yes	3
10379	Big round	IRF9	yes	3
5316	Big round	PKNOX1	yes	3
5356	Big round	PLRG1	yes	3
5449	Big round	POU1F1	yes	3
6297	Big round	SALL2	yes	3
57337	Big round	SENP7	yes	3
6498	Big round	SKIL	yes	3
4088	Big round	SMAD3	yes	3
6757	Big round	SSX2	yes	3
7008	Big round	TEF	yes	3
7874	Big round	USP7	yes	3
7586	Big round	ZKSCAN1	yes	3
8427	Big round	ZNF282	yes	3
7620	Big round	ZNF69	yes	3
328	Big round	APEX1	yes	2
9578	Big round	CDC42BPB	yes	2
3087	Big round	HHEX	yes	2
56155	Big round	TEX14	yes	2
7587	Big round	ZNF37A	yes	2
2784	Long rough	GNB3	yes	2
8462	Long rough	KLF11	yes	3
149603	Long rough	RNF187	yes	3
80227	Long rough	WDR71	yes	2
93589	Net Area hits	CACNA2D4	yes	4
824	Net Area hits	CAPN2	yes	4
1131	Net Area hits	CHRM3	yes	4
2916	Net Area hits	GRM6	yes	4
8821	Net Area hits	INPP4B	yes	4
5310	Net Area hits	PKD1	yes	4
55298	Net Area hits	RNF121	yes	4
6714	Net Area hits	SRC	yes	4
6778	Net Area hits	STAT6	yes	4
2353	Net Area hits	FOS	yes	3
2863	Net Area hits	GPR39	yes	3
55507	Net Area hits	GPRC5D	yes	3
3065	Net Area hits	HDAC1	yes	3
79858	Net Area hits	NEK11	yes	3
7324	Net Area hits	UBE2E1	yes	3
7692	Net Area hits	ZNF133	yes	3
55663	Net Area hits	ZNF446	yes	3
8725	Net Area hits	C19ORF2	yes	2
1406	Net Area hits	CRX	yes	2
4646	Net Area hits	MYO6	yes	2
5702	Net Area hits	PSMC3	yes	2
3093	Net Area hits	UBE2K	yes	2
7342	Net Area hits	UBP1	yes	2
2972	Small round	BRF1	yes	4
995	Small round	CDC25C	yes	4
1108	Small round	CHD4	yes	4
8531	Small round	CSDA	yes	4
1633	Small round	DCK	yes	4
1961	Small round	EGR4	yes	4
2303	Small round	FOXC2	yes	4
2297	Small round	FOXD1	yes	4
2553	Small round	GABPB1	yes	4
2960	Small round	GTF2E1	yes	4
3090	Small round	HIC1	yes	4
3198	Small round	HOXA1	yes	4
4193	Small round	MDM2	yes	4
3110	Small round	MNX1	yes	4
4778	Small round	NFE2	yes	4
4800	Small round	NFYA	yes	4
4862	Small round	NPAS2	yes	4
5207	Small round	PFKFB1	yes	4
5914	Small round	RARA	yes	4
6660	Small round	SOX5	yes	4
6671	Small round	SP4	yes	4
6720	Small round	SREBF1	yes	4
6794	Small round	STK11	yes	4
1820	Small round	ARID3A	yes	3
140461	Small round	ASB8	yes	3
675	Small round	BRCA2	yes	3
1029	Small round	CDKN2A	yes	3
1875	Small round	E2F5	yes	3
8721	Small round	EDF1	yes	3
2020	Small round	EN2	yes	3
4303	Small round	FOXO4	yes	3
3551	Small round	IKBKB	yes	3
64077	Small round	LHPP	yes	3
4487	Small round	MSX1	yes	3
4084	Small round	MXD1	yes	3
7182	Small round	NR2C2	yes	3
5092	Small round	PCBD1	yes	3
5241	Small round	PGR	yes	3
5460	Small round	POU5F1	yes	3
5463	Small round	POU6F1	yes	3
27246	Small round	RNF115	yes	3
6045	Small round	RNF2	yes	3
10847	Small round	SRCAP	yes	3
6774	Small round	STAT3	yes	3
6827	Small round	SUPT4H1	yes	3
6871	Small round	TADA2L	yes	3
6917	Small round	TCEA1	yes	3
6924	Small round	TCEB3	yes	3
7706	Small round	TRIM25	yes	3
9099	Small round	USP2	yes	3
1053	Small round	CEBPE	yes	2
1602	Small round	DACH1	yes	2
54815	Small round	GATAD2A	yes	2
4603	Small round	MYBL1	yes	2
4756	Small round	NEO1	yes	2
7181	Small round	NR2C1	yes	2
8554	Small round	PIAS1	yes	2
5716	Small round	PSMD10	yes	2
6829	Small round	SUPT5H	yes	2
6910	Small round	TBX5	yes	2
6921	Small round	TCEB1	yes	2
7005	Small round	TEAD3	yes	2
7409	Small round	VAV1	yes	2
7769	Small round	ZNF226	yes	2

### Sheet: MDA231 hits
MDA231 hits
Validated by single siRNAs in PKT assays.
Gene ID	Phenotype primary screen	gene symbol	Smartpool	# singles	Considered validated?
984	Big round	CDC2L1	Yes	4	Yes
58524	Big round	DMRT3	Yes	3	Yes
10629	Big round	TAF6L	Yes	3	Yes
5087	Big round	PBX1	#N/A	3	Yes
90390	Big round	MED30	Yes	3	Yes
122953	Big round	JDP2	Yes	3	Yes
157567	Big round	ANKRD46	Yes	2	Yes
5036	Big round	PA2G4	Yes	2	Yes
5613	Big round	PRKX	Yes	2	Yes
84891	Big round	ZSCAN10	Yes	2	Yes
4233	Big round	MET	Yes	2	Yes
347088	Big round	GPR144	Yes	2	Yes
84132	Big round	USP42	Yes	2	Yes
3159	Big round	HMGA1	Yes	2	Yes
7699	Long rough	ZNF140	Yes (Roughness)	3	Yes
6882	Small round	TAF11	Yes	4	Yes
10657	Small round	KHDRBS1	Yes	4	Yes
23435	Small round	TARDBP	Yes	3	Yes
83551	Small round	TAAR8	Yes	3	Yes
6011	Small round	GRK1	Yes	3	Yes
8242	Small round	JARID1C	Yes	3	Yes
5081	Small round	PAX7	Yes	3	Yes
10155	Small round	TRIM28	Yes	3	Yes
6908	Small round	TBP	Yes	3	Yes
5894	Small round	RAF1	Yes	3	Yes
55072	Small round	RNF31	Yes	3	Yes
54822	Small round	TRPM7	Yes	3	Yes
8915	Small round	BCL10	Yes	2	Yes
8899	Small round	PRPF4B	Yes	2	Yes
2636	Small round	GBX1	Yes	2	Yes
4302	Small round	MLLT6	Yes	2	Yes
10660	Small round	LBX1	Yes	2	Yes
5802	Small round	PTPRS	Yes	2	Yes
905	Small round	CCNT2	Yes	2	Yes
4520	Small round	MTF1	yes	2	Yes
151636	Small round	DTX3L	Yes	2	Yes
5325	Small round	PLAGL1	Yes	2	Yes
6754	Small round	SSTR4	Yes	2	Yes
643904	Small round	RNF222	Yes	2	Yes
11211	Small round	FZD10	Yes	2	Yes
54329	Small round	GPR85	Yes	2	Yes
57492	Small round	ARID1B	Yes	2	Yes
5062	Small round	PAK2	Yes	2	Yes
9568	Small round	GPR51	Yes	2	Yes
6875	Small round	TAF4B	Yes	2	Yes
7700	Small round	ZNF141	Yes	2	Yes
861	Small round	RUNX1	Yes	2	Yes
3726	Small round	JUNB	Yes	2	Yes
4097	Small round	MAFG	Yes	2	Yes
786	Small round	CACNG1	Yes	2	Yes
114783	Small round	LMTK3	Yes	2	Yes
59350	Small round	LGR7	Yes	2	Yes
64211	Small round	LHX5	Yes	2	Yes
6938	Small round	TCF12	Yes	2	Yes
2637	Small round	GBX2	Yes	2	Yes
7423	Small round	VEGFB	Yes	2	Yes
9421	Small round	HAND1	Yes	2	Yes
23741	Small round	EID1	Yes	2	Yes
5600	Small round	MAPK11	Yes	2	Yes
10738	Small round	RFPL3	Yes	2	Yes
64284	Small round	RAB17	Yes	2	Yes
4009	Small round	LMX1A	Yes	2	Yes
2642	Small round	GCGR	Yes	2	Yes
3727	big round	JUND	Yes	4	yes
4035	big round	LRP1	Yes	4	yes
611	big round	OPN1SW	Yes	4	yes
8394	big round	PIP5K1A	Yes	4	yes
632	big round	BGLAP	Yes	3	yes
8826	big round	IQGAP1	Yes	3	yes
5307	big round	PITX1	Yes	3	yes
5511	big round	PPP1R8	Yes	3	yes
6756	big round	SSX1	Yes	3	yes
137735	big round	ABRA	Yes	2	yes
196403	big round	DTX3	Yes	2	yes
4638	big round	MYLK	Yes	2	yes
4779	big round	NFE2L1	Yes	2	yes
27339	big round	PRPF19	Yes	2	yes
5792	big round	PTPRF	Yes	2	yes
3516	big round	RBPJ	Yes	2	yes
6604	big round	SMARCD3	Yes	2	yes
10224	big round	ZNF443	Yes	2	yes
9666	long rough	DZIP3	Yes	4	yes
65125	long rough	PRKWNK1	Yes	4	yes
23141	long rough	ANKLE2	Yes	3	yes
5795	long rough	PTPRJ	Yes	3	yes
51277	long rough	RBJ	Yes	3	yes
6344	long rough	SCTR	Yes	3	yes
1052	long rough	CEBPD	Yes	2	yes
84197	long rough	FLJ23356	Yes	2	yes
2843	long rough	GPR20	Yes	2	yes
204219	long rough	LASS3	Yes	2	yes
56413	long rough	LTB4R2	Yes	2	yes
132	long smooth	ADK	Yes	2	yes
9586	long smooth	CREB5	Yes	2	yes
58487	long smooth	CREBZF	Yes	2	yes
8897	long smooth	MTMR3	Yes	2	yes
5540	long smooth	PPYR1	Yes	2	yes
391	long smooth	RHOG	Yes	2	yes
6464	long smooth	SHC1	Yes	2	yes
23617	long smooth	STK22B	Yes	2	yes
7003	long smooth	TEAD1	Yes	2	yes
8452	net area	CUL3	Yes	4	yes
9817	net area	KEAP1	Yes	4	yes
5164	net area	PDK2	Yes	4	yes
79813	net area	EHMT1	Yes	3	yes
2916	net area	GRM6	Yes	3	yes
3688	net area	ITGB1	Yes	3	yes
8022	net area	LHX3	Yes	3	yes
4084	net area	MXD1	Yes	3	yes
79858	net area	NEK11	Yes	3	yes
4798	net area	NFRKB	Yes	3	yes
55718	net area	POLR3E	Yes	3	yes
7741	net area	ZNF187	Yes	3	yes
112	net area	ADCY6	Yes	2	yes
27125	net area	AFF4	Yes	2	yes
577	net area	BAI3	Yes	2	yes
2186	net area	BPTF	Yes	2	yes
8446	net area	DUSP11	Yes	2	yes
2863	net area	GPR39	Yes	2	yes
8821	net area	INPP4B	Yes	2	yes
4756	net area	NEO1	Yes	2	yes
4783	net area	NFIL3	Yes	2	yes
57326	net area	PBXIP1	Yes	2	yes
6736	net area	SRY	Yes	2	yes
6879	net area	TAF7	Yes	2	yes
10915	net area	TCERG1	Yes	2	yes
7421	net area	VDR	Yes	2	yes
54503	net area	ZDHHC13	Yes	2	yes
55663	net area	ZNF446	Yes	2	yes
83933	net area	HDAC10	Yes	2	yes
84525	net area	HOPX	Yes	2	yes
85474	net area	LBX2	Yes	2	yes
84441	net area	MAML2	Yes	2	yes
8403	net area	SOX14	Yes	2	yes
164	small round	AP1G1	Yes	3	yes
8896	small round	BUD31	Yes	3	yes
7461	small round	CLIP2	Yes	3	yes
2355	small round	FOSL2	Yes	3	yes
9968	small round	MED12	Yes	3	yes
9412	small round	MED21	Yes	3	yes
55613	small round	MTMR8	Yes	3	yes
8440	small round	NCK2	Yes	3	yes
5777	small round	PTPN6	Yes	3	yes
10284	small round	SAP18	Yes	3	yes
6427	small round	SFRS2	Yes	3	yes
22938	small round	SNW1	Yes	3	yes
147	small round	ADRA1B	Yes	2	yes
1785	small round	DNM2	Yes	2	yes
1874	small round	E2F4	Yes	2	yes
10922	small round	FASTK	Yes	2	yes
84085	small round	FBXO30	Yes	2	yes
10013	small round	HDAC6	Yes	2	yes
5509	small round	PPP1R3D	Yes	2	yes
5528	small round	PPP2R5D	Yes	2	yes
24148	small round	PRPF6	Yes	2	yes
23543	small round	RBM9	Yes	2	yes
140545	small round	RNF32	Yes	2	yes
7077	small round	TIMP2	Yes	2	yes
30012	small round	TLX3	Yes	2	yes
158399	small round	ZNF483	Yes	2	yes
