## Supplementary material for "Uncovering the signaling landscape controlling breast cancer cell migration identifies splicing factor PRPF4B as a metastasis driver"

### Sheet: Hs & MDA
Hs578T, minimal interaction network							MDA231, minimal interaction network
Pathway	Total	Expected	Hits	P.Value	FDR		Pathway	Total	Expected	Hits	P.Value	FDR
Pathways in cancer	310	16.2	73	4.41e-31	9.58e-29		Pathways in cancer	310	15.2	49	4.02e-14	8.73e-12
Chronic myeloid leukemia	73	3.81	29	3.06e-19	3.31e-17		Epstein-Barr virus infection	91	4.47	25	4.85e-13	5.26e-11
Cell cycle	124	6.46	36	2.08e-18	1.51e-16		Chronic myeloid leukemia	73	3.59	20	1.26e-10	8.14e-09
Prostate cancer	87	4.54	30	8.07e-18	4.38e-16		T cell receptor signaling pathway	98	4.82	23	1.5e-10	8.14e-09
Epstein-Barr virus infection	91	4.74	30	3.44e-17	1.49e-15		Cell cycle	124	6.09	25	7.44e-10	3.23e-08
Pancreatic cancer	69	3.6	23	1.59e-13	5.74e-12		HTLV-I infection	199	9.78	32	1.22e-09	4.42e-08
HTLV-I infection	199	10.4	38	7.2e-13	2.23e-11		Prostate cancer	87	4.28	20	3.74e-09	1.16e-07
Hepatitis C	100	5.21	26	2.69e-12	7.3e-11		Osteoclast differentiation	119	5.85	23	8.82e-09	2.39e-07
NOD-like receptor signaling pathway	49	2.55	18	1.18e-11	2.85e-10		Herpes simplex infection	103	5.06	21	1.5e-08	3.62e-07
Acute myeloid leukemia	57	2.97	19	2.28e-11	4.94e-10		Toxoplasmosis	93	4.57	19	7.31e-08	1.59e-06
Herpes simplex infection	103	5.37	25	3.79e-11	7.48e-10		Neurotrophin signaling pathway	123	6.04	22	8.27e-08	1.63e-06
RIG-I-like receptor signaling pathway	49	2.55	17	1.3e-10	2.17e-09		Chagas disease (American trypanosomiasis)	89	4.37	18	1.93e-07	3.49e-06
Colorectal cancer	49	2.55	17	1.3e-10	2.17e-09		Shigellosis	47	2.31	13	2.21e-07	3.68e-06
Osteoclast differentiation	119	6.2	26	1.89e-10	2.94e-09		NOD-like receptor signaling pathway	49	2.41	13	3.77e-07	5.84e-06
Small cell lung cancer	80	4.17	21	3.14e-10	4.55e-09		B cell receptor signaling pathway	75	3.69	16	4.39e-07	6.36e-06
MAPK signaling pathway	265	13.8	40	3.86e-10	5.23e-09		Epithelial cell signaling in Helicobacter pylori infection	37	1.82	11	8.76e-07	1.19e-05
Neurotrophin signaling pathway	123	6.41	26	4.12e-10	5.26e-09		Focal adhesion	200	9.83	27	1.09e-06	1.34e-05
Bladder cancer	29	1.51	13	4.94e-10	5.95e-09		Small cell lung cancer	80	3.93	16	1.11e-06	1.34e-05
Glioma	65	3.39	18	2.4e-09	2.74e-08		Apoptosis	83	4.08	16	1.87e-06	2.13e-05
Non-small cell lung cancer	52	2.71	16	3.52e-09	3.81e-08		ErbB signaling pathway	87	4.28	16	3.58e-06	3.89e-05
ErbB signaling pathway	87	4.54	20	1.05e-08	1.09e-07		Pancreatic cancer	69	3.39	14	4.45e-06	4.6e-05
Toxoplasmosis	93	4.85	20	3.54e-08	3.5e-07		Adherens junction	70	3.44	14	5.33e-06	5.26e-05
Notch signaling pathway	47	2.45	14	5.52e-08	5.21e-07		MAPK signaling pathway	265	13	30	1.1e-05	0.000104
Adherens junction	70	3.65	17	5.87e-08	5.3e-07		Bacterial invasion of epithelial cells	56	2.75	12	1.21e-05	0.00011
Influenza A	107	5.58	21	8.65e-08	7.51e-07		RIG-I-like receptor signaling pathway	49	2.41	11	1.77e-05	0.000153
Transcriptional misregulation in cancer	19	0.991	9	1.44e-07	1.2e-06		TGF-beta signaling pathway	84	4.13	14	4.72e-05	0.000394
Wnt signaling pathway	144	7.51	24	2.62e-07	2.11e-06		Amphetamine addiction	64	3.15	12	5.02e-05	0.000404
T cell receptor signaling pathway	98	5.11	19	4.49e-07	3.48e-06		Oocyte meiosis	108	5.31	16	6.09e-05	0.000468
Epithelial cell signaling in Helicobacter pylori infection	37	1.93	11	1.58e-06	1.18e-05		Toll-like receptor signaling pathway	97	4.77	15	6.26e-05	0.000468
Salmonella infection	72	3.75	15	2.97e-06	2.15e-05		Acute myeloid leukemia	57	2.8	11	7.89e-05	0.000571
Shigellosis	47	2.45	12	3.15e-06	2.2e-05		Hepatitis C	100	4.91	15	8.98e-05	0.000628
Focal adhesion	200	10.4	27	3.48e-06	2.36e-05		Colorectal cancer	49	2.41	10	0.000102	0.000693
TGF-beta signaling pathway	84	4.38	16	4.8e-06	3.15e-05		Renal cell carcinoma	60	2.95	11	0.000129	0.000845
B cell receptor signaling pathway	75	3.91	15	5.09e-06	3.25e-05		Influenza A	107	5.26	15	0.000196	0.00125
Thyroid cancer	28	1.46	9	7.09e-06	4.36e-05		Transcriptional misregulation in cancer	19	0.934	6	0.000209	0.00129
p53 signaling pathway	68	3.55	14	7.43e-06	4.36e-05		Tuberculosis	174	8.55	20	0.000288	0.00173
Melanoma	68	3.55	14	7.43e-06	4.36e-05		Alcoholism	166	8.16	19	0.000432	0.00253
Toll-like receptor signaling pathway	97	5.06	17	7.88e-06	4.5e-05		Leishmaniasis	51	2.51	9	0.000712	0.00406
Tuberculosis	174	9.07	24	8.66e-06	4.82e-05		Adipocytokine signaling pathway	63	3.1	10	0.000867	0.00482
Endometrial cancer	44	2.29	11	1.02e-05	5.55e-05		Fc epsilon RI signaling pathway	75	3.69	11	0.000957	0.00519
Alcoholism	166	8.65	23	1.25e-05	6.61e-05		VEGF signaling pathway	76	3.74	11	0.00107	0.00567
Measles	102	5.32	17	1.58e-05	8.17e-05		Glioma	65	3.19	10	0.00111	0.00575
Apoptosis	83	4.33	15	1.87e-05	9.41e-05		Regulation of actin cytoskeleton	182	8.94	19	0.00135	0.0068
GnRH signaling pathway	94	4.9	16	2.15e-05	0.000106		Protein processing in endoplasmic reticulum	129	6.34	15	0.00148	0.00729
Cytosolic DNA-sensing pathway	20	1.04	7	4.15e-05	0.0002		Notch signaling pathway	47	2.31	8	0.00179	0.00865
Chagas disease (American trypanosomiasis)	89	4.64	15	4.41e-05	0.000208		GnRH signaling pathway	94	4.62	12	0.00197	0.00922
Progesterone-mediated oocyte maturation	80	4.17	14	5.18e-05	0.000239		Huntington's disease	28	1.38	6	0.002	0.00922
Pertussis	52	2.71	11	5.55e-05	0.000251		Cytosolic DNA-sensing pathway	20	0.983	5	0.00232	0.0105
Prion diseases	21	1.09	7	5.95e-05	0.000264		Bladder cancer	29	1.43	6	0.00242	0.0107
Protein processing in endoplasmic reticulum	129	6.73	18	0.000104	0.000451		Amyotrophic lateral sclerosis (ALS)	39	1.92	7	0.00252	0.0109
Fc epsilon RI signaling pathway	75	3.91	13	0.000107	0.000453		Insulin signaling pathway	137	6.73	15	0.0027	0.0115
Dorso-ventral axis formation	12	0.626	5	0.000217	0.000904		Prion diseases	21	1.03	5	0.00292	0.012
Leishmaniasis	51	2.66	10	0.000237	0.000971		Legionellosis	40	1.97	7	0.00293	0.012
Cocaine addiction	43	2.24	9	0.000291	0.00117		Pertussis	52	2.56	8	0.00347	0.0137
Amphetamine addiction	64	3.34	11	0.000392	0.00155		Non-small cell lung cancer	52	2.56	8	0.00347	0.0137
VEGF signaling pathway	76	3.96	12	0.000484	0.00187		Vasopressin-regulated water reabsorption	22	1.08	5	0.00363	0.0141
Melanogenesis	101	5.27	14	0.000659	0.0025		Measles	102	5.01	12	0.00394	0.015
Insulin signaling pathway	137	7.14	17	0.000668	0.0025		Wnt signaling pathway	144	7.08	15	0.00437	0.0163
Renal cell carcinoma	60	3.13	10	0.000924	0.0034		Cocaine addiction	43	2.11	7	0.00447	0.0164
Jak-STAT signaling pathway	99	5.16	13	0.0017	0.00615		Chemokine signaling pathway	189	9.29	18	0.00491	0.0178
Chemokine signaling pathway	189	9.85	20	0.00177	0.00628		Progesterone-mediated oocyte maturation	80	3.93	10	0.00537	0.0191
Long-term potentiation	70	3.65	10	0.00308	0.0108		Dopaminergic synapse	124	6.09	13	0.00737	0.0258
Legionellosis	40	2.09	7	0.00408	0.0141		Viral myocarditis	26	1.28	5	0.00773	0.0266
Dopaminergic synapse	124	6.46	14	0.00478	0.0162		Salmonella infection	72	3.54	9	0.00813	0.0275
Adipocytokine signaling pathway	63	3.28	9	0.00491	0.0164		Alzheimer's disease	49	2.41	7	0.00929	0.031
Gap junction	89	4.64	11	0.00608	0.02		Vibrio cholerae infection	19	0.934	4	0.0123	0.0404
Cholinergic synapse	95	4.95	11	0.00987	0.0311		Natural killer cell mediated cytotoxicity	138	6.78	13	0.0173	0.056
Viral myocarditis	26	1.36	5	0.00987	0.0311		Endometrial cancer	44	2.16	6	0.0194	0.0621
Oocyte meiosis	108	5.63	12	0.00989	0.0311		Fc gamma R-mediated phagocytosis	97	4.77	10	0.0199	0.0624
Endocytosis	101	5.27	11	0.0153	0.0474		RNA transport	126	6.19	12	0.0201	0.0624
Bacterial invasion of epithelial cells	56	2.92	7	0.0251	0.0757		Long-term potentiation	70	3.44	8	0.0204	0.0625
Vasopressin-regulated water reabsorption	22	1.15	4	0.0251	0.0757		Endocytosis	101	4.96	10	0.0256	0.0772
Fc gamma R-mediated phagocytosis	97	5.06	10	0.0286	0.085		Gap junction	89	4.37	9	0.0296	0.0874
Maturity onset diabetes of the young	24	1.25	4	0.0336	0.0986		Endocrine and other factor-regulated calcium reabsorption	36	1.77	5	0.0298	0.0874
Retrograde endocannabinoid signaling	60	3.13	7	0.0351	0.101		Leukocyte transendothelial migration	108	5.31	10	0.0384	0.111
Type II diabetes mellitus	48	2.5	6	0.0369	0.105
Endocrine and other factor-regulated calcium reabsorption	36	1.88	5	0.0371	0.105
Alzheimer's disease	49	2.55	6	0.0403	0.112

### Sheet: 440 signature
BC cell migration & invasion signature (440 genes); minimal interation network
Pathway	Total	Expected	Hits	P.Value	FDR
Pathways in cancer	310	25.7	74	2.48e-18	5.38e-16
Adherens junction	70	5.8	28	2.23e-13	2.42e-11
Chronic myeloid leukemia	73	6.05	28	7.75e-13	5.1e-11
Focal adhesion	200	16.6	49	9.4e-13	5.1e-11
Chagas disease (American trypanosomiasis)	89	7.38	30	5.75e-12	2.49e-10
Neurotrophin signaling pathway	123	10.2	34	1.1e-10	4e-09
Prostate cancer	87	7.21	27	5.85e-10	1.81e-08
ErbB signaling pathway	87	7.21	26	3.06e-09	8.31e-08
TGF-beta signaling pathway	84	6.96	25	6.85e-09	1.52e-07
Bacterial invasion of epithelial cells	56	4.64	20	7.01e-09	1.52e-07
Epstein-Barr virus infection	91	7.54	26	8.85e-09	1.75e-07
Insulin signaling pathway	137	11.4	33	9.99e-09	1.81e-07
Pancreatic cancer	69	5.72	22	1.38e-08	2.31e-07
T cell receptor signaling pathway	98	8.12	26	4.81e-08	7.12e-07
Regulation of actin cytoskeleton	182	15.1	38	4.92e-08	7.12e-07
Osteoclast differentiation	119	9.87	29	6.21e-08	8.32e-07
HTLV-I infection	199	16.5	40	6.52e-08	8.32e-07
Renal cell carcinoma	60	4.97	19	1.56e-07	1.88e-06
Cell cycle	124	10.3	28	5.85e-07	6.68e-06
Colorectal cancer	49	4.06	16	9.57e-07	1.04e-05
Hepatitis C	100	8.29	24	1.2e-06	1.24e-05
MAPK signaling pathway	265	22	45	1.62e-06	1.59e-05
Dopaminergic synapse	124	10.3	26	6.52e-06	6.15e-05
B cell receptor signaling pathway	75	6.22	19	6.8e-06	6.15e-05
Tight junction	118	9.78	25	8.12e-06	7.05e-05
Acute myeloid leukemia	57	4.73	16	8.89e-06	7.42e-05
Glioma	65	5.39	17	1.32e-05	0.000106
Salmonella infection	72	5.97	18	1.45e-05	0.000113
Toxoplasmosis	93	7.71	21	1.56e-05	0.000117
Endocytosis	101	8.37	22	1.8e-05	0.00013
Jak-STAT signaling pathway	99	8.21	21	4.27e-05	0.000299
Leukocyte transendothelial migration	108	8.95	22	5.42e-05	0.000357
Non-small cell lung cancer	52	4.31	14	5.44e-05	0.000357
p53 signaling pathway	68	5.64	16	9.62e-05	0.000598
Fc epsilon RI signaling pathway	75	6.22	17	9.65e-05	0.000598
Amphetamine addiction	64	5.31	15	0.000166	0.001
Leishmaniasis	51	4.23	13	0.000184	0.00108
Herpes simplex infection	103	8.54	20	0.000235	0.00134
Shigellosis	47	3.9	12	0.00032	0.00178
Chemokine signaling pathway	189	15.7	30	0.000335	0.00182
Bladder cancer	29	2.4	9	0.000377	0.002
Adipocytokine signaling pathway	63	5.22	14	0.000493	0.00255
GnRH signaling pathway	94	7.79	18	0.000572	0.00289
Epithelial cell signaling in Helicobacter pylori infection	37	3.07	10	0.000619	0.00305
Small cell lung cancer	80	6.63	16	0.000699	0.00337
Protein processing in endoplasmic reticulum	129	10.7	22	0.000782	0.00369
Influenza A	107	8.87	19	0.00107	0.00494
Axon guidance	118	9.78	20	0.00145	0.00656
Measles	102	8.46	18	0.00155	0.00686
Cholinergic synapse	95	7.88	17	0.00178	0.00763
NOD-like receptor signaling pathway	49	4.06	11	0.00179	0.00763
Endometrial cancer	44	3.65	10	0.00261	0.0109
Apoptosis	83	6.88	15	0.00295	0.0121
mTOR signaling pathway	45	3.73	10	0.00311	0.0125
Melanoma	68	5.64	13	0.00332	0.0129
Vibrio cholerae infection	19	1.58	6	0.00334	0.0129
Viral myocarditis	26	2.16	7	0.00419	0.016
Alzheimer's disease	49	4.06	10	0.00595	0.0222
Thyroid cancer	28	2.32	7	0.00653	0.024
Wnt signaling pathway	144	11.9	21	0.00716	0.0259
Vasopressin-regulated water reabsorption	22	1.82	6	0.00741	0.0263
Cocaine addiction	43	3.56	9	0.00751	0.0263
Endocrine and other factor-regulated calcium reabsorption	36	2.98	8	0.00794	0.0273
Tuberculosis	174	14.4	24	0.00844	0.0286
VEGF signaling pathway	76	6.3	13	0.00881	0.0294
Alcoholism	166	13.8	23	0.00931	0.0306
Dilated cardiomyopathy	78	6.47	13	0.0109	0.0354
Fc gamma R-mediated phagocytosis	97	8.04	15	0.0129	0.0411
Progesterone-mediated oocyte maturation	80	6.63	13	0.0134	0.0417
Dorso-ventral axis formation	12	0.995	4	0.0135	0.0417
Hypertrophic cardiomyopathy (HCM)	25	2.07	6	0.0142	0.0435
Oocyte meiosis	108	8.95	16	0.0154	0.0464
Transcriptional misregulation in cancer	19	1.58	5	0.0168	0.0498
ECM-receptor interaction	84	6.96	13	0.0197	0.0579
Pertussis	52	4.31	9	0.0253	0.0732
Toll-like receptor signaling pathway	97	8.04	14	0.0278	0.0793
Natural killer cell mediated cytotoxicity	138	11.4	18	0.0348	0.098
Melanogenesis	101	8.37	14	0.0377	0.105
Amyotrophic lateral sclerosis (ALS)	39	3.23	7	0.0386	0.106
Type II diabetes mellitus	48	3.98	8	0.0415	0.113
RIG-I-like receptor signaling pathway	49	4.06	8	0.0462	0.124

### Sheet: HIS
Human Invasion Signature; minimal interaction network
Pathway	Total	Expected	Hits	P.Value	FDR
Cell cycle	124	5.46	19	1.42e-06	0.000307
Neurotrophin signaling pathway	123	5.41	18	5.35e-06	0.00058
Oocyte meiosis	108	4.75	15	6.27e-05	0.0042
Insulin signaling pathway	137	6.03	17	8.76e-05	0.0042
Dorso-ventral axis formation	12	0.528	5	9.68e-05	0.0042
Epstein-Barr virus infection	91	4.01	13	0.000146	0.00509
Progesterone-mediated oocyte maturation	80	3.52	12	0.000164	0.00509
Prion diseases	21	0.924	6	0.000211	0.00556
NOD-like receptor signaling pathway	49	2.16	9	0.00023	0.00556
ErbB signaling pathway	87	3.83	12	0.000368	0.00712
Hepatitis C	100	4.4	13	0.000382	0.00712
HTLV-I infection	199	8.76	20	0.000399	0.00712
Focal adhesion	200	8.8	20	0.000426	0.00712
MAPK signaling pathway	265	11.7	24	0.000504	0.00739
Herpes simplex infection	103	4.53	13	0.000511	0.00739
Osteoclast differentiation	119	5.24	14	0.000646	0.00876
Adherens junction	70	3.08	10	0.00086	0.0104
Pathways in cancer	310	13.6	26	0.00095	0.0104
Epithelial cell signaling in Helicobacter pylori infection	37	1.63	7	0.000964	0.0104
Dopaminergic synapse	124	5.46	14	0.000978	0.0104
Renal cell carcinoma	60	2.64	9	0.00109	0.0104
T cell receptor signaling pathway	98	4.31	12	0.0011	0.0104
RNA transport	126	5.55	14	0.00115	0.0104
Colorectal cancer	49	2.16	8	0.00117	0.0104
Chronic myeloid leukemia	73	3.21	10	0.0012	0.0104
Bladder cancer	29	1.28	6	0.00137	0.0115
Glycolysis / Gluconeogenesis	65	2.86	9	0.00195	0.0156
Toxoplasmosis	93	4.09	11	0.00234	0.0177
Influenza A	107	4.71	12	0.00237	0.0177
GnRH signaling pathway	94	4.14	11	0.00255	0.0185
Pancreatic cancer	69	3.04	9	0.00296	0.0208
TGF-beta signaling pathway	84	3.7	10	0.0035	0.0237
RIG-I-like receptor signaling pathway	49	2.16	7	0.00514	0.0338
Leishmaniasis	51	2.24	7	0.00643	0.0411
Glioma	65	2.86	8	0.00715	0.0443
Tuberculosis	174	7.66	15	0.00908	0.0548
p53 signaling pathway	68	2.99	8	0.00936	0.0549
Prostate cancer	87	3.83	9	0.0136	0.0775
Retrograde endocannabinoid signaling	60	2.64	7	0.0154	0.0826
Gap junction	89	3.92	9	0.0156	0.0826
Chagas disease (American trypanosomiasis)	89	3.92	9	0.0156	0.0826
Shigellosis	47	2.07	6	0.0161	0.083
Fc epsilon RI signaling pathway	75	3.3	8	0.0164	0.083
Adipocytokine signaling pathway	63	2.77	7	0.0197	0.0974
Pertussis	52	2.29	6	0.0254	0.12
Non-small cell lung cancer	52	2.29	6	0.0254	0.12
Toll-like receptor signaling pathway	97	4.27	9	0.026	0.12
Amyotrophic lateral sclerosis (ALS)	39	1.72	5	0.0268	0.121
Regulation of actin cytoskeleton	182	8.01	14	0.0285	0.126
Jak-STAT signaling pathway	99	4.36	9	0.0292	0.127
Morphine addiction	55	2.42	6	0.0325	0.136
Thyroid cancer	28	1.23	4	0.0326	0.136
Proximal tubule bicarbonate reclamation	7	0.308	2	0.035	0.143
Salmonella infection	72	3.17	7	0.0378	0.149
Acute myeloid leukemia	57	2.51	6	0.0379	0.149
Parkinson's disease	18	0.792	3	0.0421	0.161
Endometrial cancer	44	1.94	5	0.0424	0.161
Transcriptional misregulation in cancer	19	0.836	3	0.0484	0.181

### Sheet: LMS
Lung Metastasis Signature, minimal interaction network
Pathway	Total	Expected	Hits	P.Value	FDR
Pathways in cancer	310	8.08	39	9.32e-18	2.02e-15
Prostate cancer	87	2.27	13	2.71e-07	1.98e-05
Chronic myeloid leukemia	73	1.9	12	2.74e-07	1.98e-05
Epstein-Barr virus infection	91	2.37	13	4.64e-07	2.52e-05
Cell cycle	124	3.23	14	3.06e-06	0.000109
Epithelial cell signaling in Helicobacter pylori infection	37	0.965	8	3.47e-06	0.000109
NOD-like receptor signaling pathway	49	1.28	9	3.53e-06	0.000109
Small cell lung cancer	80	2.09	11	5.5e-06	0.000149
Cytosolic DNA-sensing pathway	20	0.521	6	7.98e-06	0.000192
TGF-beta signaling pathway	84	2.19	11	8.92e-06	0.000194
HTLV-I infection	199	5.19	17	1.21e-05	0.00024
Apoptosis	83	2.16	10	4.88e-05	0.000846
Focal adhesion	200	5.21	16	5.07e-05	0.000846
Pancreatic cancer	69	1.8	9	6.28e-05	0.000973
Chagas disease (American trypanosomiasis)	89	2.32	10	8.93e-05	0.00129
Transcriptional misregulation in cancer	19	0.495	5	9.62e-05	0.0013
Renal cell carcinoma	60	1.56	8	0.000139	0.00178
Antigen processing and presentation	61	1.59	8	0.000157	0.00189
Colorectal cancer	49	1.28	7	0.000238	0.00272
Herpes simplex infection	103	2.69	10	0.000305	0.00331
Pertussis	52	1.36	7	0.000348	0.00359
MAPK signaling pathway	265	6.91	17	0.000442	0.00436
Bacterial invasion of epithelial cells	56	1.46	7	0.000553	0.00522
Acute myeloid leukemia	57	1.49	7	0.000617	0.00558
Neurotrophin signaling pathway	123	3.21	10	0.00125	0.0108
RIG-I-like receptor signaling pathway	49	1.28	6	0.00155	0.0129
Tuberculosis	174	4.54	12	0.00175	0.0137
ErbB signaling pathway	87	2.27	8	0.00177	0.0137
Leukocyte transendothelial migration	108	2.82	9	0.00184	0.0138
Salmonella infection	72	1.88	7	0.00249	0.018
Maturity onset diabetes of the young	24	0.626	4	0.00312	0.0213
B cell receptor signaling pathway	75	1.96	7	0.00315	0.0213
VEGF signaling pathway	76	1.98	7	0.00339	0.0216
Legionellosis	40	1.04	5	0.00351	0.0216
Toll-like receptor signaling pathway	97	2.53	8	0.00352	0.0216
Osteoclast differentiation	119	3.1	9	0.00359	0.0216
T cell receptor signaling pathway	98	2.55	8	0.00375	0.022
Viral myocarditis	26	0.678	4	0.00421	0.0236
Hepatitis C	100	2.61	8	0.00425	0.0236
Measles	102	2.66	8	0.0048	0.0256
Cocaine addiction	43	1.12	5	0.00483	0.0256
ECM-receptor interaction	84	2.19	7	0.00592	0.0306
Influenza A	107	2.79	8	0.0064	0.0323
Shigellosis	47	1.23	5	0.00709	0.035
Chemokine signaling pathway	189	4.93	11	0.00973	0.0469
Leishmaniasis	51	1.33	5	0.01	0.0472
Toxoplasmosis	93	2.42	7	0.0102	0.0472
Regulation of actin cytoskeleton	182	4.74	10	0.0196	0.0884
Amphetamine addiction	64	1.67	5	0.0249	0.11
Glioma	65	1.69	5	0.0264	0.114
Natural killer cell mediated cytotoxicity	138	3.6	8	0.0267	0.114
p53 signaling pathway	68	1.77	5	0.0313	0.131
Notch signaling pathway	47	1.23	4	0.0331	0.134
Wnt signaling pathway	144	3.75	8	0.0333	0.134
Adherens junction	70	1.82	5	0.0349	0.138
Dorso-ventral axis formation	12	0.313	2	0.0375	0.145
Bladder cancer	29	0.756	3	0.0386	0.147
Jak-STAT signaling pathway	99	2.58	6	0.0435	0.163
Endocytosis	101	2.63	6	0.0472	0.174

### Sheet: Yu prognostic
Yu - 50 gene signature; minimal interaction network
Pathway	Total	Expected	Hits	P.Value	FDR
Pathways in cancer	310	6.03	36	5.48e-20	1.19e-17
Cell cycle	124	2.41	20	8.45e-14	9.17e-12
Chronic myeloid leukemia	73	1.42	16	2.33e-13	1.68e-11
MAPK signaling pathway	265	5.15	23	5.32e-10	2.88e-08
Apoptosis	83	1.61	13	4.14e-09	1.8e-07
Pancreatic cancer	69	1.34	12	4.98e-09	1.8e-07
Prostate cancer	87	1.69	13	7.52e-09	2.33e-07
Colorectal cancer	49	0.953	10	2.06e-08	5.6e-07
Glioma	65	1.26	11	3.08e-08	7.42e-07
Hepatitis C	100	1.94	13	4.26e-08	9.08e-07
Bladder cancer	29	0.564	8	4.6e-08	9.08e-07
Melanoma	68	1.32	11	5.03e-08	9.09e-07
Chagas disease (American trypanosomiasis)	89	1.73	12	9.76e-08	1.63e-06
Epstein-Barr virus infection	91	1.77	12	1.26e-07	1.95e-06
HTLV-I infection	199	3.87	17	1.75e-07	2.54e-06
Osteoclast differentiation	119	2.31	13	3.46e-07	4.7e-06
Herpes simplex infection	103	2	12	5.03e-07	6.43e-06
p53 signaling pathway	68	1.32	10	5.4e-07	6.5e-06
Toxoplasmosis	93	1.81	11	1.34e-06	1.53e-05
Neurotrophin signaling pathway	123	2.39	12	3.45e-06	3.74e-05
ErbB signaling pathway	87	1.69	10	5.48e-06	5.67e-05
Chemokine signaling pathway	189	3.68	14	1.31e-05	0.000129
Small cell lung cancer	80	1.56	9	1.99e-05	0.000188
Acute myeloid leukemia	57	1.11	7	9.99e-05	0.000903
Focal adhesion	200	3.89	13	0.000108	0.000939
Progesterone-mediated oocyte maturation	80	1.56	8	0.000138	0.00112
Renal cell carcinoma	60	1.17	7	0.000139	0.00112
Regulation of actin cytoskeleton	182	3.54	12	0.000178	0.00133
Endometrial cancer	44	0.856	6	0.000178	0.00133
TGF-beta signaling pathway	84	1.63	8	0.000195	0.00141
Oocyte meiosis	108	2.1	9	0.000215	0.0015
Adherens junction	70	1.36	7	0.000369	0.0025
Non-small cell lung cancer	52	1.01	6	0.000454	0.00299
Toll-like receptor signaling pathway	97	1.89	8	0.000526	0.00331
T cell receptor signaling pathway	98	1.91	8	0.000564	0.00331
B cell receptor signaling pathway	75	1.46	7	0.000565	0.00331
Fc epsilon RI signaling pathway	75	1.46	7	0.000565	0.00331
Gap junction	89	1.73	7	0.00157	0.00898
Tuberculosis	174	3.38	10	0.00184	0.0102
Cholinergic synapse	95	1.85	7	0.00229	0.0124
RIG-I-like receptor signaling pathway	49	0.953	5	0.00242	0.0125
Alzheimer's disease	49	0.953	5	0.00242	0.0125
Jak-STAT signaling pathway	99	1.92	7	0.0029	0.0147
Cytokine-cytokine receptor interaction	253	4.92	12	0.00331	0.0163
Natural killer cell mediated cytotoxicity	138	2.68	8	0.00505	0.0243
Epithelial cell signaling in Helicobacter pylori infection	37	0.719	4	0.00541	0.0255
Amyotrophic lateral sclerosis (ALS)	39	0.758	4	0.00654	0.0302
Legionellosis	40	0.778	4	0.00716	0.0324
Prion diseases	21	0.408	3	0.00734	0.0325
Cocaine addiction	43	0.836	4	0.00926	0.0402
GnRH signaling pathway	94	1.83	6	0.00947	0.0403
mTOR signaling pathway	45	0.875	4	0.0109	0.0453
Long-term depression	70	1.36	5	0.0112	0.0457
Endocytosis	101	1.96	6	0.0132	0.0528
Viral myocarditis	26	0.506	3	0.0134	0.0528
NOD-like receptor signaling pathway	49	0.953	4	0.0146	0.0561
Alcoholism	166	3.23	8	0.0147	0.0561
VEGF signaling pathway	76	1.48	5	0.0155	0.0582
Thyroid cancer	28	0.544	3	0.0164	0.0599
Insulin signaling pathway	137	2.66	7	0.0166	0.0599
Pertussis	52	1.01	4	0.0178	0.0633
Morphine addiction	55	1.07	4	0.0215	0.0749
Dorso-ventral axis formation	12	0.233	2	0.0217	0.0749
Bacterial invasion of epithelial cells	56	1.09	4	0.0228	0.0772
Axon guidance	118	2.29	6	0.0265	0.0884
Serotonergic synapse	88	1.71	5	0.0275	0.0893
Aldosterone-regulated sodium reabsorption	34	0.661	3	0.0276	0.0893
Amphetamine addiction	64	1.24	4	0.0351	0.112
Protein processing in endoplasmic reticulum	129	2.51	6	0.0386	0.122
Melanogenesis	101	1.96	5	0.0458	0.141
Long-term potentiation	70	1.36	4	0.0464	0.141
Carbohydrate digestion and absorption	18	0.35	2	0.0468	0.141
Measles	102	1.98	5	0.0475	0.141

### Sheet: NKI70
NKI-70 gene signature; minimal interaction network
Pathway	Total	Expected	Hits	P.Value	FDR
Cell cycle	124	4.64	56	1.21e-49	2.64e-47
Pathways in cancer	310	11.6	50	3.44e-20	3.73e-18
Small cell lung cancer	80	2.99	22	4.47e-14	3.23e-12
Chronic myeloid leukemia	73	2.73	21	6.52e-14	3.54e-12
Epstein-Barr virus infection	91	3.4	22	8.13e-13	3.53e-11
p53 signaling pathway	68	2.54	19	1.97e-12	7.12e-11
Prostate cancer	87	3.25	19	2.21e-10	6.46e-09
Oocyte meiosis	108	4.04	21	2.38e-10	6.46e-09
HTLV-I infection	199	7.44	27	2.81e-09	6.78e-08
Pancreatic cancer	69	2.58	15	2.09e-08	4.53e-07
Neurotrophin signaling pathway	123	4.6	17	2.35e-06	4.64e-05
Glioma	65	2.43	12	3.66e-06	6.62e-05
Progesterone-mediated oocyte maturation	80	2.99	13	6.31e-06	0.000105
Bladder cancer	29	1.08	8	7.13e-06	0.000111
NOD-like receptor signaling pathway	49	1.83	10	9.58e-06	0.000139
TGF-beta signaling pathway	84	3.14	13	1.1e-05	0.000149
Acute myeloid leukemia	57	2.13	10	3.88e-05	0.000495
Hepatitis C	100	3.74	13	7.4e-05	0.000892
Non-small cell lung cancer	52	1.94	9	0.000107	0.00122
RIG-I-like receptor signaling pathway	49	1.83	8	0.000395	0.00415
Herpes simplex infection	103	3.85	12	0.000401	0.00415
Fanconi anemia pathway	39	1.46	7	0.000506	0.00499
Toxoplasmosis	93	3.48	11	0.000616	0.00581
Cytosolic DNA-sensing pathway	20	0.748	5	0.000677	0.00613
Melanoma	68	2.54	9	0.000855	0.00742
Endometrial cancer	44	1.65	7	0.00108	0.00898
Focal adhesion	200	7.48	17	0.00115	0.00927
ErbB signaling pathway	87	3.25	10	0.00136	0.0105
Colorectal cancer	49	1.83	7	0.00206	0.0154
MAPK signaling pathway	265	9.91	19	0.00433	0.0311
Measles	102	3.81	10	0.00447	0.0311
Osteoclast differentiation	119	4.45	11	0.00459	0.0311
Chagas disease (American trypanosomiasis)	89	3.33	9	0.00563	0.037
Renal cell carcinoma	60	2.24	7	0.00657	0.0419
Alcoholism	166	6.21	13	0.0087	0.0539
Leishmaniasis	51	1.91	6	0.0112	0.0674
Apoptosis	83	3.1	8	0.0118	0.0689
Adherens junction	70	2.62	7	0.0149	0.0852
Bacterial invasion of epithelial cells	56	2.09	6	0.0173	0.0962
Thyroid cancer	28	1.05	4	0.0192	0.104
Toll-like receptor signaling pathway	97	3.63	8	0.0277	0.14
Synaptic vesicle cycle	18	0.673	3	0.0277	0.14
Adipocytokine signaling pathway	63	2.36	6	0.0292	0.14
T cell receptor signaling pathway	98	3.66	8	0.0293	0.14
Notch signaling pathway	47	1.76	5	0.0298	0.14
Shigellosis	47	1.76	5	0.0298	0.14
Prion diseases	21	0.785	3	0.0417	0.192
Gap junction	89	3.33	7	0.0477	0.212
Epithelial cell signaling in Helicobacter pylori infection	37	1.38	4	0.0478	0.212
Chemokine signaling pathway	189	7.07	12	0.0493	0.214

### Sheet: Wang
Wang - 76 gene signature; minimal interaction network
Pathway	Total	Expected	Hits	P.Value	FDR
Pathways in cancer	310	11.5	58	2.53e-27	5.49e-25
Cell cycle	124	4.61	33	2.39e-20	2.59e-18
Chronic myeloid leukemia	73	2.71	25	1.62e-18	1.17e-16
Epstein-Barr virus infection	91	3.38	26	5.38e-17	2.92e-15
Prostate cancer	87	3.23	24	2.3e-15	9.96e-14
MAPK signaling pathway	265	9.85	40	3.87e-15	1.4e-13
Pancreatic cancer	69	2.57	21	1.64e-14	4.91e-13
Neurotrophin signaling pathway	123	4.57	27	1.81e-14	4.91e-13
Chagas disease (American trypanosomiasis)	89	3.31	23	4.37e-14	1.05e-12
Hepatitis C	100	3.72	24	7.07e-14	1.54e-12
Apoptosis	83	3.09	22	9.17e-14	1.81e-12
Osteoclast differentiation	119	4.42	24	4.21e-12	7.62e-11
Herpes simplex infection	103	3.83	22	1.06e-11	1.77e-10
Toxoplasmosis	93	3.46	20	8.69e-11	1.35e-09
Colorectal cancer	49	1.82	15	1.03e-10	1.49e-09
T cell receptor signaling pathway	98	3.64	20	2.38e-10	3.08e-09
Renal cell carcinoma	60	2.23	16	2.41e-10	3.08e-09
HTLV-I infection	199	7.4	28	5.08e-10	6.12e-09
Chemokine signaling pathway	189	7.03	27	7.6e-10	8.69e-09
Acute myeloid leukemia	57	2.12	15	1.11e-09	1.2e-08
Bladder cancer	29	1.08	11	2.65e-09	2.74e-08
Glioma	65	2.42	15	8.04e-09	7.93e-08
B cell receptor signaling pathway	75	2.79	16	8.45e-09	7.97e-08
Toll-like receptor signaling pathway	97	3.61	18	9.99e-09	9.03e-08
ErbB signaling pathway	87	3.23	17	1.16e-08	1.01e-07
Focal adhesion	200	7.44	26	1.27e-08	1.06e-07
RIG-I-like receptor signaling pathway	49	1.82	13	1.35e-08	1.09e-07
Small cell lung cancer	80	2.97	16	2.26e-08	1.75e-07
Endometrial cancer	44	1.64	12	3.57e-08	2.67e-07
Melanoma	68	2.53	14	1.22e-07	8.83e-07
Tuberculosis	174	6.47	22	3.09e-07	2.1e-06
TGF-beta signaling pathway	84	3.12	15	3.09e-07	2.1e-06
Epithelial cell signaling in Helicobacter pylori infection	37	1.38	10	5.69e-07	3.74e-06
p53 signaling pathway	68	2.53	13	8.71e-07	5.56e-06
Influenza A	107	3.98	16	1.51e-06	9.37e-06
Oocyte meiosis	108	4.02	16	1.72e-06	1.04e-05
Leishmaniasis	51	1.9	11	1.79e-06	1.05e-05
Non-small cell lung cancer	52	1.93	11	2.19e-06	1.25e-05
Natural killer cell mediated cytotoxicity	138	5.13	18	2.53e-06	1.41e-05
Fc epsilon RI signaling pathway	75	2.79	13	2.8e-06	1.52e-05
Measles	102	3.79	15	4.05e-06	2.14e-05
NOD-like receptor signaling pathway	49	1.82	10	9.1e-06	4.59e-05
Alzheimer's disease	49	1.82	10	9.1e-06	4.59e-05
Legionellosis	40	1.49	9	1.12e-05	5.5e-05
Regulation of actin cytoskeleton	182	6.77	19	3.55e-05	0.000171
Dorso-ventral axis formation	12	0.446	5	4.3e-05	0.000203
Shigellosis	47	1.75	9	4.44e-05	0.000205
Pertussis	52	1.93	9	0.000102	0.000462
Alcoholism	166	6.17	17	0.000119	0.000528
Insulin signaling pathway	137	5.09	15	0.000144	0.000624
Progesterone-mediated oocyte maturation	80	2.97	11	0.000153	0.000653
GnRH signaling pathway	94	3.49	12	0.000159	0.000665
Adherens junction	70	2.6	10	0.000223	0.000897
Long-term potentiation	70	2.6	10	0.000223	0.000897
Viral myocarditis	26	0.967	6	0.0003	0.00118
Gap junction	89	3.31	11	0.0004	0.00155
VEGF signaling pathway	76	2.83	10	0.000443	0.00169
Adipocytokine signaling pathway	63	2.34	9	0.000462	0.00173
Prion diseases	21	0.781	5	0.00084	0.00309
Jak-STAT signaling pathway	99	3.68	11	0.001	0.00362
Melanogenesis	101	3.76	11	0.00118	0.0042
Amyotrophic lateral sclerosis (ALS)	39	1.45	6	0.00285	0.00996
Thyroid cancer	28	1.04	5	0.00329	0.0113
Long-term depression	70	2.6	8	0.00409	0.0137
Axon guidance	118	4.39	11	0.00412	0.0137
Cytokine-cytokine receptor interaction	253	9.41	18	0.00558	0.0182
Cytosolic DNA-sensing pathway	20	0.744	4	0.00561	0.0182
mTOR signaling pathway	45	1.67	6	0.00591	0.0189
Type II diabetes mellitus	48	1.78	6	0.00813	0.0256
Cholinergic synapse	95	3.53	9	0.00829	0.0257
Fc gamma R-mediated phagocytosis	97	3.61	9	0.00946	0.0289
Endocytosis	101	3.76	9	0.0122	0.0367
Serotonergic synapse	88	3.27	8	0.0159	0.0471
Salmonella infection	72	2.68	7	0.0168	0.0488
Bacterial invasion of epithelial cells	56	2.08	6	0.0169	0.0488
Huntington's disease	28	1.04	4	0.0188	0.0537
Amphetamine addiction	64	2.38	6	0.0305	0.0861
Transcriptional misregulation in cancer	19	0.706	3	0.0316	0.0867
Rheumatoid arthritis	19	0.706	3	0.0316	0.0867
Dopaminergic synapse	124	4.61	9	0.0402	0.109
Wnt signaling pathway	144	5.35	10	0.0407	0.109
Leukocyte transendothelial migration	108	4.02	8	0.0466	0.123
