## Supplementary material for "Uncovering the signaling landscape controlling breast cancer cell migration identifies splicing factor PRPF4B as a metastasis driver"

### Sheet: Sheet1
treatment	treatment	First*(plateID)	plate	First*(cell_line)	Cell_Area_Fraction	CellArea_LFC	MajorAxis_Fraction	MajorAxis_LFC	MinorAxis_Fraction	MinorAxis_LFC	Compactness_Fraction	Compactness_LFC	CellSpikes_Fraction	CellSpikes_LFC
Mock_C01	Mock1	2015-11-30		Hs578T-GFP	0.987118	-0.0187057	0.979396	-0.0300354	0.987837	-0.0176553	1.00142	0.00205168	1.04623	0.0651975
Mock_D01	Mock2	2015-11-30		Hs578T-GFP	1.01288	0.0184663	1.0206	0.0294228	1.01216	0.0174418	0.998577	-0.00205461	0.953772	-0.0682839
Kinase pool_A12	KinasePool1	2015-11-30		Hs578T-GFP	0.971928	-0.0410779	1.0298	0.0423628	0.995808	-0.00606041	1.01986	0.0283744	1.0771	0.107147
ACTN2_C07	ACTN2	2015-11-30		Hs578T-GFP	1.38416	0.469007	1.12326	0.167687	1.20276	0.266351	0.955344	-0.0659082	0.912003	-0.13289
ADRA1A_H08	ADRA1A	2015-11-30		Hs578T-GFP	0.896943	-0.156912	0.940112	-0.0890962	0.92774	-0.108207	1.01617	0.0231434	0.914299	-0.129262
APEX1_F06	APEX1	2015-11-30		Hs578T-GFP	1.56854	0.649426	1.20233	0.265835	1.24811	0.319742	0.971212	-0.0421413	1.0449	0.0633688
ARID3A_C09	ARID3A	2015-11-30		Hs578T-GFP	1.22534	0.293184	1.16276	0.217553	1.1178	0.160656	1.03699	0.0524028	1.0108	0.0154947
ARID5B_C08	ARID5B	2015-11-30		Hs578T-GFP	1.15632	0.209536	1.04612	0.065051	1.12923	0.175343	0.96848	-0.0462063	0.980581	-0.0282911
ASB8_C03	ASB8	2015-11-30		Hs578T-GFP	0.939627	-0.0898399	0.971681	-0.0414455	0.986692	-0.019328	1.00422	0.00607401	1.14108	0.190398
ATF7_H02	ATF7	2015-11-30		Hs578T-GFP	1.72736	0.788569	1.34008	0.422321	1.33408	0.415846	1.02712	0.0386045	0.941884	-0.086378
BARHL1_B09	BARHL1	2015-11-30		Hs578T-GFP	1.17458	0.232147	1.07832	0.10879	1.1078	0.147703	0.995798	-0.00607562	0.795383	-0.330279
BAZ1B_B10	BAZ1B	2015-11-30		Hs578T-GFP	0.769275	-0.378428	0.891991	-0.164899	0.893233	-0.162892	1.00608	0.00874865	1.00839	0.0120471
BRCA2_E07	BRCA2	2015-11-30		Hs578T-GFP	1.14536	0.195797	1.05773	0.0809747	1.05889	0.0825554	0.980314	-0.0286836	0.897308	-0.156325
CALR_E04	CALR	2015-11-30		Hs578T-GFP	1.7687	0.822688	1.30371	0.382627	1.35492	0.438205	0.978398	-0.0315064	1.09983	0.137283
CDC42BPB_A07	CDC42BPB	2015-11-30		Hs578T-GFP	0.803884	-0.314941	0.893527	-0.162417	0.920098	-0.12014	0.991488	-0.0123322	0.892751	-0.16367
CEBPE_E10	CEBPE	2015-11-30		Hs578T-GFP	1.08306	0.115114	1.04607	0.0649832	1.00926	0.0132961	1.03885	0.0549829	1.55205	0.634178
CSNK1G1_H04	CSNK1G1	2015-11-30		Hs578T-GFP	0.768314	-0.380232	0.942506	-0.085427	0.848673	-0.236719	1.11172	0.152788	1.27511	0.350618
DACH1_G07	DACH1	2015-11-30		Hs578T-GFP	0.802153	-0.31805	0.873736	-0.194731	0.916514	-0.125771	0.977085	-0.0334444	1.1891	0.249865
DCK_A09	DCK	2015-11-30		Hs578T-GFP	0.616035	-0.698915	0.759706	-0.396487	0.844224	-0.244303	0.948639	-0.0760682	0.93647	-0.0946956
E2F5_E03	E2F5	2015-11-30		Hs578T-GFP	1.16978	0.226231	1.02004	0.028619	1.12116	0.164996	0.961608	-0.0564789	0.843657	-0.245271
EDF1_D02	EDF1	2015-11-30		Hs578T-GFP	0.93184	-0.101846	0.936069	-0.0953133	0.994443	-0.00804007	0.964178	-0.052629	0.826452	-0.274997
EGR4_E06	EGR4	2015-11-30		Hs578T-GFP	1.35493	0.43822	1.17985	0.238606	1.14653	0.197274	0.994732	-0.00762044	1.01679	0.0240278
EN2_E05	EN2	2015-11-30		Hs578T-GFP	1.31071	0.390348	1.1282	0.174019	1.14396	0.194038	0.984251	-0.0229015	1.06557	0.0916311
ETV6_F09	ETV6	2015-11-30		Hs578T-GFP	0.881657	-0.18171	0.988549	-0.0166153	0.968561	-0.0460846	1.07149	0.0996131	1.45252	0.538555
GABPB2_E11	GABPB2	2015-11-30		Hs578T-GFP	1.37051	0.454708	1.1009	0.138689	1.19365	0.255377	0.943752	-0.0835208	0.881675	-0.181682
GTF2E1_F04	GTF2E1	2015-11-30		Hs578T-GFP	1.28975	0.367094	1.11616	0.158545	1.13596	0.183915	0.987288	-0.0184576	1.03627	0.0514012
HHEX_D09	HHEX	2015-11-30		Hs578T-GFP	1.24245	0.313192	1.0911	0.125783	1.15137	0.203348	0.973297	-0.0390475	0.911884	-0.133078
HIC1_G03	HIC1	2015-11-30		Hs578T-GFP	1.24957	0.321429	1.07088	0.0987935	1.14196	0.191508	0.940175	-0.0889989	0.877303	-0.188853
HLXB9_C04	HLXB9	2015-11-30		Hs578T-GFP	0.955393	-0.0658335	0.946562	-0.0792308	0.973765	-0.0383537	0.953667	-0.0684424	0.853535	-0.228478
HOXB5_D04	HOXB5	2015-11-30		Hs578T-GFP	1.3459	0.428566	1.12169	0.165674	1.17607	0.233978	0.966622	-0.0489762	0.882616	-0.180143
ID2_D06	ID2	2015-11-30		Hs578T-GFP	0.904249	-0.145208	0.954445	-0.0672654	1.01085	0.0155716	0.994199	-0.0083931	1.20996	0.274955
ISGF3G_G05	ISGF3G	2015-11-30		Hs578T-GFP	1.88483	0.914434	1.40163	0.487102	1.43724	0.523299	1.01455	0.0208426	1.14546	0.195925
KIDINS220_H05	KIDINS220	2015-11-30		Hs578T-GFP	1.03922	0.0555056	1.05508	0.0773572	1.02229	0.031807	1.01613	0.023083	1.04301	0.0607539
MARK2_G11	MARK2	2015-11-30		Hs578T-GFP	1.76197	0.817188	1.40514	0.490713	1.31912	0.399574	1.04497	0.0634649	1.30085	0.379456
MDM2_B04	MDM2	2015-11-30		Hs578T-GFP	1.11402	0.155771	1.0518	0.0728665	1.04841	0.0682015	0.994953	-0.00729935	1.15391	0.206536
MLLT7_F02	MLLT7	2015-11-30		Hs578T-GFP	1.07537	0.104833	0.991511	-0.0122993	1.069	0.0962626	0.948125	-0.0768507	0.974823	-0.0367876
MSX1_C05	MSX1	2015-11-30		Hs578T-GFP	0.804172	-0.314423	0.931858	-0.101818	0.869678	-0.201448	1.03456	0.0490235	0.962313	-0.0554214
MTF2_B11	MTF2	2015-11-30		Hs578T-GFP	0.759469	-0.396936	0.895186	-0.15974	0.902035	-0.148745	0.973774	-0.0383412	1.2061	0.270349
NFE2_G06	NFE2	2015-11-30		Hs578T-GFP	1.53759	0.62067	1.22317	0.29063	1.24051	0.310932	0.9961	-0.00563803	1.04278	0.0604318
NFYA_A02	NFYA	2015-11-30		Hs578T-GFP	1.05364	0.0753869	1.00862	0.0123829	1.03925	0.055549	0.994154	-0.00845875	1.17792	0.236245
NPAS2_F03	NPAS2	2015-11-30		Hs578T-GFP	1.09614	0.132426	1.0616	0.0862382	1.03816	0.0540282	0.997295	-0.00390838	0.912531	-0.132054
NR2C1_E02	NR2C1	2015-11-30		Hs578T-GFP	1.17266	0.229784	1.02635	0.0375261	1.11617	0.158558	0.962761	-0.0547502	1.12052	0.164167
NR2C2_E08	NR2C2	2015-11-30		Hs578T-GFP	2.03826	1.02734	1.35422	0.437465	1.41002	0.495713	0.965198	-0.0511025	0.962528	-0.0551002
PCBD_B02	PCBD	2015-11-30		Hs578T-GFP	1.68746	0.754857	1.29246	0.37012	1.31901	0.399455	1.02091	0.0298526	1.04321	0.0610345
PGR_F11	PGR	2015-11-30		Hs578T-GFP	1.32369	0.404563	1.11076	0.151544	1.18245	0.241785	0.975472	-0.0358281	1.11869	0.16181
PKNOX1_H07	PKNOX1	2015-11-30		Hs578T-GFP	1.10248	0.140753	1.07539	0.104853	1.01978	0.0282558	1.03931	0.0556258	1.18868	0.24936
POU1F1_B07	POU1F1	2015-11-30		Hs578T-GFP	0.986733	-0.0192679	0.994061	-0.0085936	1.02749	0.0391215	0.989969	-0.0145453	1.39204	0.477202
POU5F1_A03	POU5F1	2015-11-30		Hs578T-GFP	0.961161	-0.0571495	1.04608	0.06499	0.895809	-0.158737	1.11466	0.1566	1.08448	0.117002
POU6F1_F05	POU6F1	2015-11-30		Hs578T-GFP	1.04355	0.0614988	1.06558	0.0916363	1.01998	0.0285351	1.02073	0.0296027	1.32465	0.405613
RARA_C11	RARA	2015-11-30		Hs578T-GFP	1.30321	0.382071	1.09773	0.134528	1.19385	0.255626	0.948365	-0.0764855	0.797074	-0.327214
RNF115_B08	RNF115	2015-11-30		Hs578T-GFP	1.78043	0.832223	1.381	0.465718	1.35779	0.441256	1.00058	0.000839093	1.09714	0.133743
RNF187_B06	RNF187	2015-11-30		Hs578T-GFP	1.3507	0.433709	1.277	0.352754	1.1156	0.157819	1.1318	0.178622	1.41218	0.497921
RNF2_B05	RNF2	2015-11-30		Hs578T-GFP	1.29302	0.370745	1.11171	0.15278	1.16993	0.226421	0.957173	-0.0631478	1.15697	0.210355
RNF207_G10	RNF207	2015-11-30		Hs578T-GFP	0.629302	-0.668175	0.947894	-0.0772016	0.734641	-0.444889	1.21904	0.285742	1.82294	0.866265
SENP7_A10	SENP7	2015-11-30		Hs578T-GFP	1.32263	0.40341	1.17132	0.228133	1.12562	0.170719	1.01932	0.0276112	0.867781	-0.204597
SKIL_C06	SKIL	2015-11-30		Hs578T-GFP	1.21554	0.281592	1.12613	0.171379	1.12142	0.16533	1.00109	0.00157487	0.911061	-0.134381
SOX15_D08	SOX15	2015-11-30		Hs578T-GFP	1.11036	0.151032	1.00585	0.00841606	1.06014	0.0842496	0.953018	-0.069425	0.845798	-0.241615
SRC_A08	SRC	2015-11-30		Hs578T-GFP	0.938666	-0.0913167	1.0274	0.0389926	0.957777	-0.062239	1.09115	0.125854	1.24226	0.31297
SRCAP_D03	SRCAP	2015-11-30		Hs578T-GFP	1.66266	0.733494	1.33261	0.414252	1.28497	0.361732	1.08188	0.113542	1.49004	0.575349
SREBF1_E09	SREBF1	2015-11-30		Hs578T-GFP	0.928571	-0.106915	0.931132	-0.102943	0.991542	-0.0122546	0.977452	-0.0329023	1.10942	0.149803
STAT6_G04	STAT6	2015-11-30		Hs578T-GFP	1.76264	0.817739	1.32637	0.407488	1.32297	0.403778	0.995887	-0.00594618	0.86503	-0.209178
STYX_A11	STYX	2015-11-30		Hs578T-GFP	1.32974	0.411149	1.15566	0.20872	1.1309	0.177466	1.03095	0.0439721	1.17177	0.228695
SUPT4H1_F07	SUPT4H1	2015-11-30		Hs578T-GFP	1.888	0.916861	1.34323	0.425703	1.37652	0.461027	0.980532	-0.028364	0.962552	-0.0550629
SUPT5H_D10	SUPT5H	2015-11-30		Hs578T-GFP	1.05922	0.0830014	1.04607	0.0649795	1.08244	0.114293	1.04269	0.0603113	1.28949	0.366803
TADA2L_C10	TADA2L	2015-11-30		Hs578T-GFP	0.816189	-0.293024	0.947667	-0.0775485	0.904609	-0.144633	1.06816	0.0951241	1.02262	0.0322712
TCEA1_G02	TCEA1	2015-11-30		Hs578T-GFP	0.963276	-0.0539784	0.958376	-0.061336	1.00638	0.00917574	0.968404	-0.0463195	0.911115	-0.134296
TCEB3_G08	TCEB3	2015-11-30		Hs578T-GFP	1.13392	0.181314	1.02788	0.0396678	1.05898	0.0826696	0.991264	-0.012659	0.827961	-0.272365
TCF15_H03	TCF15	2015-11-30		Hs578T-GFP	0.971159	-0.04222	0.966644	-0.0489432	0.9856	-0.0209256	1.01403	0.0201038	1.03501	0.0496489
TCF8_D07	TCF8	2015-11-30		Hs578T-GFP	1.71515	0.778336	1.36563	0.449569	1.29335	0.371115	1.03245	0.0460772	1.16283	0.217643
TEF_F10	TEF	2015-11-30		Hs578T-GFP	1.29725	0.375457	1.14069	0.189901	1.13863	0.187304	1.0175	0.0250274	1.25932	0.332645
TEX14_A05	TEX14	2015-11-30		Hs578T-GFP	1.23399	0.303335	1.08214	0.113886	1.15933	0.213294	0.949224	-0.0751801	1.16346	0.21842
TIEG2_F08	TIEG2	2015-11-30		Hs578T-GFP	1.15209	0.204249	1.09039	0.12484	1.07425	0.103332	1.00209	0.00300851	0.849993	-0.234478
TRIM25_C02	TRIM25	2015-11-30		Hs578T-GFP	1.17516	0.232856	1.10042	0.13806	1.11014	0.150741	0.98239	-0.0256323	0.976126	-0.0348601
UBE2K_B03	UBE2K	2015-11-30		Hs578T-GFP	1.22813	0.296462	1.21267	0.278187	1.06983	0.0973857	1.06412	0.0896621	1.26986	0.344671
UBP1_A04	UBP1	2015-11-30		Hs578T-GFP	0.751202	-0.412728	0.96317	-0.054138	0.867714	-0.204708	1.05796	0.081288	1.50598	0.590698
WDR71_A06	WDR71	2015-11-30		Hs578T-GFP	1.02538	0.0361583	1.12324	0.167666	0.971144	-0.0422433	1.14347	0.193414	1.80473	0.851783
ZBTB16_G09	ZBTB16	2015-11-30		Hs578T-GFP	1.1666	0.222313	1.13533	0.183108	1.05152	0.0724826	1.05108	0.0718675	1.25204	0.324277
ZKSCAN1_H10	ZKSCAN1	2015-11-30		Hs578T-GFP	1.10979	0.150282	1.11306	0.154531	1.03142	0.044625	1.05771	0.0809482	1.67558	0.744659
ZNF226_H11	ZNF226	2015-11-30		Hs578T-GFP	0.671025	-0.575562	0.826282	-0.275293	0.838337	-0.254397	0.982134	-0.0260081	0.974502	-0.0372627
ZNF37A_H09	ZNF37A	2015-11-30		Hs578T-GFP	1.14555	0.196039	1.067	0.093559	1.07167	0.0998579	0.995888	-0.00594494	0.843272	-0.24593
Mock_D01	Mock3	2015-12-11	71h p1	Hs578T	0.973744	-0.0383854	0.961288	-0.0569588	0.981437	-0.0270327	0.978227	-0.0317594	1.09848	0.135504
Mock_G01	Mock4	2015-12-11	71h p1	Hs578T	1.02626	0.0373905	1.03871	0.0547951	1.01856	0.0265354	1.02177	0.0310752	0.901523	-0.149564
Kinase pool_A12	KinasePool2	2015-12-11	71h p1	Hs578T	1.13128	0.177955	1.03036	0.0431459	1.06487	0.0906735	0.932216	-0.101264	0.740025	-0.434354
Kinase pool_H11	KinasePool3	2015-12-11	71h p1	Hs578T	1.01362	0.019511	1.00494	0.00710905	1.00811	0.0116538	0.986525	-0.0195729	0.944616	-0.0821999
ANKRD46_C09	ANKRD46	2015-12-11	71h p1	Hs578T	1.89823	0.924654	1.36865	0.452757	1.34302	0.425483	0.972504	-0.0402239	0.942167	-0.0859449
ARID1B_E05	ARID1B	2015-12-11	71h p1	Hs578T	1.45806	0.54405	1.26914	0.343847	1.19929	0.262184	1.01448	0.020744	1.20034	0.263444
BCL10_D02	BCL10	2015-12-11	71h p1	Hs578T	1.3364	0.418352	1.11237	0.153632	1.20144	0.264762	0.942137	-0.0859911	1.04201	0.0593633
CACNG1_F10	CACNG1	2015-12-11	71h p1	Hs578T	1.60602	0.683492	1.26343	0.337349	1.26795	0.342501	1.00658	0.00946543	0.827415	-0.273317
CBFA2T3_C05	CBFA2T3	2015-12-11	71h p1	Hs578T	1.99712	0.99792	1.36896	0.453079	1.43739	0.52345	0.927409	-0.108723	0.767317	-0.382105
CBX4_E02	CBX4	2015-12-11	71h p1	Hs578T	1.07737	0.107518	1.00292	0.00421148	1.02657	0.0378288	0.92833	-0.10729	0.649812	-0.621906
CCNT2_E10	CCNT2	2015-12-11	71h p1	Hs578T	1.28268	0.359162	1.05322	0.0748105	1.17514	0.232838	0.917389	-0.124395	0.869781	-0.201276
CDC2L1_G07	CDC2L1	2015-12-11	71h p1	Hs578T	1.38724	0.472217	1.1615	0.21599	1.17324	0.230495	0.919634	-0.120869	1.1327	0.179765
CREB3_C04	CREB3	2015-12-11	71h p1	Hs578T	2.07389	1.05234	1.39919	0.484587	1.41698	0.502824	0.946562	-0.0792312	0.858017	-0.220921
CSF1R_B06	CSF1R	2015-12-11	71h p1	Hs578T	1.67647	0.745428	1.17111	0.22788	1.3117	0.391437	0.876052	-0.190912	0.786098	-0.347219
DMRT3_C02	DMRT3	2015-12-11	71h p1	Hs578T	2.47567	1.30782	1.45972	0.545695	1.6174	0.693677	0.903852	-0.145842	0.978621	-0.0311774
DTX3L_F11	DTX3L	2015-12-11	71h p1	Hs578T	0.860263	-0.21715	0.902232	-0.14843	0.962862	-0.0545991	0.933179	-0.0997747	0.916784	-0.125346
EID1_A05	EID1	2015-12-11	71h p1	Hs578T	1.81644	0.861115	1.44102	0.527087	1.26276	0.336576	1.09579	0.131972	1.32385	0.404738
EPHB4_E03	EPHB4	2015-12-11	71h p1	Hs578T	1.42748	0.513473	1.17832	0.236726	1.20572	0.269892	0.988792	-0.0162604	0.819534	-0.287124
FBXO17_H07	FBXO17	2015-12-11	71h p1	Hs578T	1.47433	0.560055	1.14436	0.194536	1.20356	0.267312	0.911064	-0.134376	0.726604	-0.460759
FOXP3_A06	FOXP3	2015-12-11	71h p1	Hs578T	1.50044	0.585387	1.15958	0.213606	1.20245	0.265971	0.915969	-0.12663	0.691765	-0.531646
FZD10_G04	FZD10	2015-12-11	71h p1	Hs578T	1.13834	0.186935	1.10708	0.146753	1.04977	0.0700755	1.05479	0.0769495	1.05991	0.0839416
GATA3_E08	GATA3	2015-12-11	71h p1	Hs578T	2.10047	1.07071	1.31307	0.392945	1.50296	0.587806	0.902344	-0.148251	1.43148	0.517512
GBX1_E09	GBX1	2015-12-11	71h p1	Hs578T	2.03866	1.02762	1.37849	0.463088	1.37037	0.454564	0.938781	-0.0911401	0.739325	-0.43572
GPR144_D11	GPR144	2015-12-11	71h p1	Hs578T	1.51401	0.598376	1.15992	0.214028	1.239	0.309173	0.899745	-0.152412	0.695023	-0.524866
GPR51_D09	GPR51	2015-12-11	71h p1	Hs578T	2.00009	1.00007	1.29265	0.370331	1.46918	0.555012	0.896286	-0.157968	0.797656	-0.326162
GPR85_B03	GPR85	2015-12-11	71h p1	Hs578T	0.972815	-0.039763	0.993671	-0.00916004	0.954826	-0.0666901	1.00069	0.000989887	0.794132	-0.332549
GRK1_B05	GRK1	2015-12-11	71h p1	Hs578T	1.64524	0.718301	1.30581	0.384944	1.16151	0.216005	1.05969	0.0836383	1.20243	0.265947
HMGA1_E07	HMGA1	2015-12-11	71h p1	Hs578T	2.30968	1.20769	1.4483	0.534358	1.53414	0.617426	0.935654	-0.0959534	1.17908	0.237657
IRF3_G06	IRF3	2015-12-11	71h p1	Hs578T	1.95195	0.964916	1.46547	0.551359	1.42336	0.509298	1.01562	0.0223562	1.1474	0.198367
JDP2_B09	JDP2	2015-12-11	71h p1	Hs578T	1.788	0.838348	1.39592	0.48122	1.34758	0.430371	1.03723	0.0527419	1.17181	0.228735
JUNB_A04	JUNB	2015-12-11	71h p1	Hs578T	1.25452	0.327135	1.08986	0.124143	1.09968	0.137085	0.954073	-0.0678287	0.855448	-0.225247
KIAA0377_D07	KIAA0377	2015-12-11	71h p1	Hs578T	1.33631	0.418252	1.12745	0.173065	1.16813	0.224196	0.953759	-0.0683027	1.01934	0.0276378
LBX1_C03	LBX1	2015-12-11	71h p1	Hs578T	2.06608	1.0469	1.40204	0.487523	1.39879	0.484177	0.929685	-0.105187	0.628871	-0.669163
LGR7_B07	LGR7	2015-12-11	71h p1	Hs578T	1.46531	0.551206	1.22135	0.288475	1.19319	0.254827	0.944426	-0.0824901	1.04635	0.0653723
LHX5_B02	LHX5	2015-12-11	71h p1	Hs578T	1.20517	0.269234	1.0309	0.0439107	1.11211	0.153303	0.923397	-0.114977	0.823426	-0.28029
LMTK3_F09	LMTK3	2015-12-11	71h p1	Hs578T	1.6011	0.67906	1.13948	0.18837	1.30021	0.37874	0.887831	-0.171643	0.79027	-0.339582
LMX1A_G02	LMX1A	2015-12-11	71h p1	Hs578T	0.940099	-0.0891147	1.02234	0.0318773	0.940181	-0.0889896	1.06339	0.0886687	0.970415	-0.0433255
MAFG_F04	MAFG	2015-12-11	71h p1	Hs578T	1.33315	0.414836	1.3188	0.399228	1.15236	0.204587	1.16905	0.225336	1.61072	0.687709
MAPK11_D03	MAPK11	2015-12-11	71h p1	Hs578T	1.24523	0.316407	1.12815	0.173956	1.14694	0.197785	1.00769	0.0110487	1.01817	0.0259791
MED30_G10	MED30	2015-12-11	71h p1	Hs578T	1.53576	0.618952	1.23645	0.306204	1.239	0.309177	1.03832	0.0542511	0.996012	-0.00576501
MET_E04	MET	2015-12-11	71h p1	Hs578T	1.64487	0.717975	1.30384	0.382763	1.30942	0.388925	1.00835	0.0119967	1.11306	0.154535
MLLT6_E06	MLLT6	2015-12-11	71h p1	Hs578T	1.33296	0.414635	1.12016	0.163699	1.21279	0.278333	0.974052	-0.0379287	1.01997	0.0285206
MLNR_B04	MLNR	2015-12-11	71h p1	Hs578T	0.864352	-0.210308	0.971227	-0.042119	0.896101	-0.158266	1.07258	0.101082	0.910715	-0.134928
MTF1_F02	MTF1	2015-12-11	71h p1	Hs578T	1.14215	0.191756	0.948312	-0.0765665	1.10571	0.144969	0.891492	-0.165706	0.756083	-0.403384
NFIA_D08	NFIA	2015-12-11	71h p1	Hs578T	1.06501	0.0908701	1.16388	0.21894	1.11603	0.158375	1.21511	0.281086	1.35513	0.438433
PA2G4_G05	PA2G4	2015-12-11	71h p1	Hs578T	2.1316	1.09194	1.36044	0.44407	1.47281	0.558576	0.912824	-0.131592	0.684977	-0.545873
PAX7_G08	PAX7	2015-12-11	71h p1	Hs578T	1.79599	0.844783	1.35809	0.441574	1.36825	0.452332	1.01631	0.0233436	1.13499	0.182684
PBX1_B08	PBX1	2015-12-11	71h p1	Hs578T	1.79832	0.846648	1.25667	0.32961	1.31288	0.392737	0.909092	-0.137503	0.796302	-0.328613
PIP5KL1_G03	PIP5KL1	2015-12-11	71h p1	Hs578T	1.32962	0.411009	1.08142	0.112933	1.16934	0.22569	0.914295	-0.129269	0.866675	-0.206438
PLAGL1_G09	PLAGL1	2015-12-11	71h p1	Hs578T	1.12403	0.16868	0.994349	-0.00817652	1.07535	0.104811	0.924023	-0.113999	0.899548	-0.152728
PRPF4B_A11	PRPF4B	2015-12-11	71h p1	Hs578T	1.1837	0.243301	1.03916	0.0554198	1.15005	0.201701	0.936076	-0.0953029	1.05571	0.0782126
PTPRS_F07	PTPRS	2015-12-11	71h p1	Hs578T	1.38148	0.466211	1.03941	0.0557597	1.20549	0.269622	0.856121	-0.224113	0.705168	-0.503962
RAB17_C10	RAB17	2015-12-11	71h p1	Hs578T	1.47144	0.557232	1.29838	0.376712	1.18376	0.24338	1.0316	0.0448781	1.35416	0.437396
RAF1_A02	RAF1	2015-12-11	71h p1	Hs578T	1.60463	0.682239	1.19106	0.252241	1.3139	0.393853	0.91075	-0.134873	0.778856	-0.360571
RFPL3_D10	RFPL3	2015-12-11	71h p1	Hs578T	1.4668	0.552669	1.12201	0.166079	1.20291	0.266532	0.899334	-0.153071	0.619224	-0.691466
RNF222_A03	RNF222	2015-12-11	71h p1	Hs578T	1.72424	0.785964	1.33645	0.418408	1.37104	0.455272	1.00588	0.00846467	1.21418	0.279982
SENP3_C07	SENP3	2015-12-11	71h p1	Hs578T	2.11869	1.08317	1.48906	0.574403	1.34455	0.427122	0.973219	-0.0391641	1.00546	0.00785016
SMYD5_A07	SMYD5	2015-12-11	71h p1	Hs578T	1.26037	0.333853	1.0732	0.101915	1.16276	0.217558	0.939161	-0.0905549	0.890279	-0.16767
SSTR4_A08	SSTR4	2015-12-11	71h p1	Hs578T	1.60156	0.679479	1.23533	0.304896	1.27068	0.345596	0.985732	-0.0207322	0.850489	-0.233635
TAAR8_E11	TAAR8	2015-12-11	71h p1	Hs578T	1.33984	0.42206	1.14583	0.196394	1.16443	0.219619	0.965816	-0.0501796	0.957914	-0.0620322
TAF11_F05	TAF11	2015-12-11	71h p1	Hs578T	1.12515	0.170111	1.01082	0.0155209	1.09261	0.127779	0.924281	-0.113597	0.929337	-0.105726
TAF6L_D05	TAF6L	2015-12-11	71h p1	Hs578T	2.33496	1.2234	1.46454	0.550443	1.51654	0.600781	0.947632	-0.0776017	1.10661	0.146151
TARDBP_G11	TARDBP	2015-12-11	71h p1	Hs578T	1.11511	0.157183	0.962276	-0.0554778	1.09772	0.134504	0.888082	-0.171234	0.658249	-0.603294
TBP_A09	TBP	2015-12-11	71h p1	Hs578T	1.25229	0.324567	1.10457	0.143486	1.0771	0.107156	0.982556	-0.0253881	1.13982	0.188807
TRIM28_B11	TRIM28	2015-12-11	71h p1	Hs578T	1.52554	0.609316	1.17269	0.229826	1.23883	0.308983	0.913153	-0.131072	0.66872	-0.580526
TRPM7_F08	TRPM7	2015-12-11	71h p1	Hs578T	0.911752	-0.133286	0.935344	-0.0964318	0.986757	-0.0192328	0.970829	-0.042711	1.03539	0.0501676
USP42_D04	USP42	2015-12-11	71h p1	Hs578T	1.13239	0.179377	1.05674	0.0796248	1.07722	0.107315	0.990592	-0.0136372	0.84866	-0.236741
ZNF141_F06	ZNF141	2015-12-11	71h p1	Hs578T	1.17087	0.227584	0.982536	-0.025418	1.09611	0.132389	0.910583	-0.135137	0.654267	-0.612048
ZSCAN10_C08	ZSCAN10	2015-12-11	71h p1	Hs578T	2.67921	1.42181	1.49489	0.580038	1.65092	0.723271	0.886662	-0.173543	0.61174	-0.709008
Mock_D01	Mock5	2015-12-11	74h p2	Hs578T	1.04518	0.0637567	1.03136	0.0445491	1.0419	0.0592172	0.998006	-0.0028794	1.06134	0.0858916
Mock_E01	Mock6	2015-12-11	74h p2	Hs578T	0.954816	-0.0667051	0.968639	-0.0459687	0.9581	-0.0617522	1.00199	0.00287366	0.938657	-0.0913307
Kinase pool_A12	KinasePool4	2015-12-11	74h p2	Hs578T	1.46872	0.55456	1.24979	0.321683	1.18623	0.246384	0.998719	-0.00184916	1.39619	0.481499
Kinase pool_H11	KinasePool5	2015-12-11	74h p2	Hs578T	1.30449	0.383481	1.21359	0.279284	1.1808	0.239763	1.04703	0.0662991	1.34927	0.432182
BRF1_A05	BRF1	2015-12-11	74h p2	Hs578T	2.05485	1.03904	1.59048	0.669462	1.31229	0.392087	1.03739	0.0529528	1.04584	0.0646646
CCNE1_A03	CCNE1	2015-12-11	74h p2	Hs578T	2.40376	1.26529	1.26103	0.334605	1.54004	0.622971	0.831649	-0.265953	0.486625	-1.03912
CDC25C_F08	CDC25C	2015-12-11	74h p2	Hs578T	0.946293	-0.0796412	0.889816	-0.168422	0.955124	-0.0662398	0.903821	-0.145891	0.78376	-0.351516
CDKN2A_B04	CDKN2A	2015-12-11	74h p2	Hs578T	1.14342	0.193354	0.9983	-0.00245403	1.07925	0.110033	0.909984	-0.136087	1.25819	0.331347
CHD4_G04	CHD4	2015-12-11	74h p2	Hs578T	1.07414	0.103183	0.862519	-0.213371	1.0549	0.0771054	0.819792	-0.286669	0.458018	-1.12652
CHRM3_D03	CHRM3	2015-12-11	74h p2	Hs578T	1.05141	0.0723286	0.975249	-0.0361574	1.05846	0.0819684	0.917776	-0.123786	1.12451	0.169303
DNM3_A11	DNM3	2015-12-11	74h p2	Hs578T	2.18828	1.12979	1.37253	0.456838	1.55279	0.634864	0.892614	-0.163892	1.17445	0.231991
FOS_G10	FOS	2015-12-11	74h p2	Hs578T	1.10179	0.139845	0.946491	-0.07934	1.06908	0.0963713	0.889608	-0.168759	0.930139	-0.104481
FOXC2_G06	FOXC2	2015-12-11	74h p2	Hs578T	1.46621	0.55209	1.14014	0.189215	1.24317	0.314028	0.92176	-0.117537	1.09683	0.133335
FOXD1_E02	FOXD1	2015-12-11	74h p2	Hs578T	1.13927	0.188106	0.994758	-0.00758217	1.05429	0.0762766	0.90044	-0.151298	0.96459	-0.0520116
GNB3_E04	GNB3	2015-12-11	74h p2	Hs578T	1.14593	0.196522	1.25984	0.333242	1.02413	0.0344037	1.28536	0.36217	1.39974	0.485159
GPR39_B10	GPR39	2015-12-11	74h p2	Hs578T	1.41048	0.496185	0.995579	-0.0063926	1.27168	0.346737	0.776007	-0.365859	0.576788	-0.793887
GRM6_C02	GRM6	2015-12-11	74h p2	Hs578T	1.13249	0.179501	1.14246	0.192143	1.05517	0.0774741	1.10541	0.144576	1.28902	0.366279
HDAC1_G02	HDAC1	2015-12-11	74h p2	Hs578T	0.795826	-0.329475	0.844539	-0.243763	0.867976	-0.204273	0.919684	-0.120791	1.14405	0.194145
HDAC10_C10	HDAC10	2015-12-11	74h p2	Hs578T	1.33486	0.416692	1.09792	0.134772	1.1391	0.187899	0.902972	-0.147247	0.943214	-0.084343
HDAC2_H07	HDAC2	2015-12-11	74h p2	Hs578T	1.83336	0.874491	1.3404	0.42266	1.3295	0.410887	0.91669	-0.125495	0.979165	-0.0303759
HOPX_F02	HOPX	2015-12-11	74h p2	Hs578T	1.50576	0.590496	1.22931	0.297848	1.22246	0.289793	1.00426	0.00613294	1.15226	0.204468
IKBKB_B05	IKBKB	2015-12-11	74h p2	Hs578T	1.25367	0.326163	1.14696	0.197818	1.12178	0.165786	1.02823	0.0401661	1.14302	0.192849
INPP4B_C08	INPP4B	2015-12-11	74h p2	Hs578T	1.23499	0.304498	1.01177	0.0168863	1.16101	0.215375	0.874199	-0.193966	0.828082	-0.272155
JARID1C_B07	JARID1C	2015-12-11	74h p2	Hs578T	0.936021	-0.0953866	1.12398	0.16862	0.913313	-0.130819	1.17317	0.230408	1.52254	0.606483
LBX2_C11	LBX2	2015-12-11	74h p2	Hs578T	1.16833	0.224452	1.10924	0.149568	1.07706	0.107093	0.965121	-0.051218	1.31561	0.39573
LHX3_C06	LHX3	2015-12-11	74h p2	Hs578T	1.29181	0.369394	1.13574	0.183638	1.1651	0.220453	0.994179	-0.00842221	1.31899	0.399429
MAML2_B08	MAML2	2015-12-11	74h p2	Hs578T	1.36437	0.448231	1.12314	0.167542	1.13812	0.186655	0.94645	-0.0794013	1.18449	0.244267
MXD1_A07	MXD1	2015-12-11	74h p2	Hs578T	1.69306	0.75963	1.20434	0.268239	1.30838	0.387779	0.862513	-0.213381	0.965992	-0.049917
MYO6_H08	MYO6	2015-12-11	74h p2	Hs578T	0.891548	-0.165616	1.00154	0.00222314	0.892651	-0.163832	1.02699	0.0384224	1.14554	0.196032
NEK11_C09	NEK11	2015-12-11	74h p2	Hs578T	1.52871	0.612316	1.36299	0.446774	1.27742	0.353229	0.912967	-0.131365	0.496462	-1.01024
NEO1_C03	NEO1	2015-12-11	74h p2	Hs578T	0.986177	-0.0200813	0.967437	-0.0477599	0.954861	-0.0666373	0.895202	-0.159715	0.846912	-0.239716
PSMC3_G07	PSMC3	2015-12-11	74h p2	Hs578T	1.03054	0.0434025	0.888612	-0.170375	1.0334	0.047402	0.829142	-0.270309	0.727771	-0.458443
RUNX1_F10	RUNX1	2015-12-11	74h p2	Hs578T	2.35699	1.23695	1.31508	0.395146	1.65142	0.72371	0.804008	-0.314719	1.18155	0.240685
SMAD3_B11	SMAD3	2015-12-11	74h p2	Hs578T	1.21051	0.275617	1.09203	0.127013	1.09748	0.134196	0.917713	-0.123885	0.934645	-0.09751
SOX14_C07	SOX14	2015-12-11	74h p2	Hs578T	1.05316	0.0747256	1.02862	0.0407139	0.986099	-0.0201958	0.934249	-0.0981211	0.928188	-0.107511
STAT3_F09	STAT3	2015-12-11	74h p2	Hs578T	1.67699	0.745877	1.25521	0.327923	1.33462	0.416428	0.859974	-0.217635	1.65464	0.726518
STK11_C04	STK11	2015-12-11	74h p2	Hs578T	1.4732	0.558954	1.2205	0.287474	1.21554	0.281593	1.027	0.0384293	1.21404	0.279819
TBX5_F07	TBX5	2015-12-11	74h p2	Hs578T	1.02781	0.0395731	0.948744	-0.0759085	1.02117	0.0302255	0.894965	-0.160096	0.8548	-0.226342
TCEB1_F03	TCEB1	2015-12-11	74h p2	Hs578T	1.47735	0.563015	1.1792	0.237803	1.25123	0.323348	0.96352	-0.0536142	1.12689	0.172351
UBA2_G05	UBA2	2015-12-11	74h p2	Hs578T	2.23832	1.16242	1.39483	0.480092	1.5181	0.602265	0.868995	-0.20258	0.760784	-0.394442
UBE2E1_G08	UBE2E1	2015-12-11	74h p2	Hs578T	0.9723	-0.0405271	0.916739	-0.125418	0.97149	-0.0417291	0.883621	-0.1785	0.695497	-0.523884
ZNF446_B03	ZNF446	2015-12-11	74h p2	Hs578T	0.954925	-0.06654	0.996048	-0.00571346	0.944211	-0.0828183	0.982163	-0.025965	1.09929	0.136573
Mock_C01	Mock7	2016-01-28		Hs578T-GFP	0.98815	-0.0171978	0.989982	-0.0145264	0.983986	-0.0232899	0.989236	-0.0156128	0.855343	-0.225426
Mock_G01	Mock8	2016-01-28		Hs578T-GFP	1.01185	0.0169952	1.01002	0.0143816	1.01601	0.0229199	1.01076	0.0154457	1.14466	0.194916
Kinase pool_A07	KinasePool6	2016-01-28		Hs578T-GFP	0.910396	-0.135433	0.936056	-0.0953329	0.970117	-0.0437697	1.00929	0.0133396	0.920666	-0.11925
ARF6_C04	ARF6	2016-01-28		Hs578T-GFP	1.69774	0.763616	1.2567	0.329636	1.35029	0.43327	0.996227	-0.00545391	0.911205	-0.134153
C19ORF2_D05	C19ORF2	2016-01-28		Hs578T-GFP	1.09836	0.135351	1.01126	0.0161577	1.06647	0.0928475	0.99003	-0.0144564	1.01338	0.0191822
C2ORF3_C05	C2ORF3	2016-01-28		Hs578T-GFP	1.43121	0.517232	1.16264	0.217409	1.22503	0.292818	0.987105	-0.0187249	0.91242	-0.13223
CACNA2D4_G06	CACNA2D4	2016-01-28		Hs578T-GFP	0.785944	-0.347502	0.902734	-0.147628	0.881533	-0.181914	1.05229	0.0735287	1.17419	0.231664
CAPN2_G05	CAPN2	2016-01-28		Hs578T-GFP	1.04442	0.0627053	1.00219	0.00315293	1.05669	0.0795508	0.999431	-0.000820654	1.01317	0.0188714
CSDA_B05	CSDA	2016-01-28		Hs578T-GFP	1.49297	0.578181	1.1263	0.171592	1.24823	0.319889	0.920994	-0.118736	0.971277	-0.0420452
GATAD2A_F05	GATAD2A	2016-01-28		Hs578T-GFP	1.21476	0.280668	1.0306	0.0434896	1.13524	0.182999	0.942704	-0.0851227	0.92626	-0.110511
GFI1_G04	GFI1	2016-01-28		Hs578T-GFP	0.925107	-0.112309	0.991622	-0.0121378	1.00442	0.0063591	1.056	0.0786041	1.05474	0.0768822
GPRC5D_F06	GPRC5D	2016-01-28		Hs578T-GFP	1.04255	0.0601227	1.01861	0.0265966	1.09014	0.124516	1.02131	0.0304153	1.26694	0.341353
HOXA1_D04	HOXA1	2016-01-28		Hs578T-GFP	1.47685	0.562528	1.1831	0.242569	1.27607	0.351706	0.977691	-0.0325494	1.32803	0.409283
LHPP_B02	LHPP	2016-01-28		Hs578T-GFP	1.04886	0.0688205	0.966198	-0.049609	1.07947	0.110328	0.933989	-0.0985233	0.872905	-0.196104
LMO4_E02	LMO4	2016-01-28		Hs578T-GFP	1.20226	0.265755	1.086	0.119025	1.17641	0.234385	1.01114	0.015978	0.856468	-0.223528
MYBL1_C06	MYBL1	2016-01-28		Hs578T-GFP	1.23367	0.302956	1.05757	0.0807561	1.14065	0.189858	0.964981	-0.0514271	0.977332	-0.0330797
NR0B1_F04	NR0B1	2016-01-28		Hs578T-GFP	1.29076	0.36822	1.12461	0.169419	1.16691	0.222699	1.01441	0.0206394	0.915133	-0.127946
PFKFB1_H05	PFKFB1	2016-01-28		Hs578T-GFP	0.870002	-0.20091	1.00659	0.00947693	0.936392	-0.0948149	1.05552	0.0779528	0.984333	-0.0227821
PKD1_C02	PKD1	2016-01-28		Hs578T-GFP	1.00426	0.00613467	1.01569	0.0224556	0.99476	-0.00757897	1.01804	0.0257918	1.02973	0.042268
PLRG1_B04	PLRG1	2016-01-28		Hs578T-GFP	1.19911	0.261967	1.06984	0.0973892	1.11747	0.16023	0.986387	-0.0197749	1.09443	0.130175
PPIL2_A02	PPIL2	2016-01-28		Hs578T-GFP	1.10536	0.144522	1.02266	0.0323294	1.10218	0.140364	0.969146	-0.0452148	0.995754	-0.00613849
PRICKLE1_H03	PRICKLE1	2016-01-28		Hs578T-GFP	1.23706	0.30691	1.07375	0.102663	1.19394	0.255735	0.981008	-0.0276638	1.31831	0.398687
PSMD10_H04	PSMD10	2016-01-28		Hs578T-GFP	1.16794	0.223968	1.06508	0.0909678	1.117	0.159634	0.98828	-0.0170086	1.09416	0.12983
RAC3_B06	RAC3	2016-01-28		Hs578T-GFP	0.814663	-0.295724	0.919766	-0.120661	0.915312	-0.127664	1.01582	0.0226489	1.0376	0.0532468
RAP2A_F03	RAP2A	2016-01-28		Hs578T-GFP	1.34213	0.424523	1.08644	0.119611	1.20437	0.268275	0.938892	-0.0909684	0.846946	-0.239658
RGS9_E05	RGS9	2016-01-28		Hs578T-GFP	0.692079	-0.530992	0.863211	-0.212214	0.860969	-0.215967	1.10889	0.149113	1.17114	0.227918
RNF121_E06	RNF121	2016-01-28		Hs578T-GFP	1.32835	0.409638	1.19937	0.262271	1.10185	0.139927	1.08384	0.116148	1.08407	0.116454
SALL2_G02	SALL2	2016-01-28		Hs578T-GFP	1.41685	0.502684	1.15711	0.210521	1.22833	0.296698	0.976343	-0.0345402	0.987549	-0.0180765
SOX5_B03	SOX5	2016-01-28		Hs578T-GFP	1.21487	0.280806	1.03295	0.046776	1.11811	0.161056	0.930599	-0.103768	0.901131	-0.150192
SP4_G03	SP4	2016-01-28		Hs578T-GFP	1.02691	0.0383101	0.956212	-0.0645979	1.02574	0.0366588	0.960524	-0.0581069	0.968342	-0.0464112
SSX2_D03	SSX2	2016-01-28		Hs578T-GFP	1.38065	0.465353	1.18388	0.243525	1.16614	0.221743	1.03381	0.0479696	0.980026	-0.0291075
TEAD3_D02	TEAD3	2016-01-28		Hs578T-GFP	0.731539	-0.450993	0.913044	-0.131244	0.876174	-0.190711	1.06024	0.0843919	1.02943	0.0418424
USP2_C03	USP2	2016-01-28		Hs578T-GFP	1.23145	0.30036	1.23261	0.30172	1.15333	0.2058	1.0936	0.129082	1.83578	0.876395
USP7_A03	USP7	2016-01-28		Hs578T-GFP	1.21698	0.2833	1.08254	0.114425	1.1464	0.197112	1.0137	0.0196254	1.17835	0.236768
VAV1_E03	VAV1	2016-01-28		Hs578T-GFP	0.807775	-0.307974	0.92977	-0.105054	0.940796	-0.0880467	1.06523	0.0911693	1.30782	0.387169
ZNF133_F02	ZNF133	2016-01-28		Hs578T-GFP	1.15837	0.212093	1.04347	0.0613867	1.11265	0.153997	0.987143	-0.0186691	0.927373	-0.108779
ZNF282_A05	ZNF282	2016-01-28		Hs578T-GFP	1.25223	0.324503	1.06146	0.0860433	1.13885	0.187578	0.983756	-0.023628	0.821614	-0.283467
ZNF69_H02	ZNF69	2016-01-28		Hs578T-GFP	2.18493	1.12759	1.40436	0.48991	1.53218	0.61559	0.959513	-0.0596254	0.815846	-0.293631
