## Supplementary material for "Uncovering the signaling landscape controlling breast cancer cell migration identifies splicing factor PRPF4B as a metastasis driver"

### Sheet: Sheet1
	Er Neg
	Cell line	Symbol	GeneID	p-value	Z-score	Cox Coef.
	both	TARDBP	23435	0.002	3.05	0.931859
	both	MXD1	4084	0.008	2.64	0.920784
	both	PRPF4B	8899	0.005	2.84	0.866222
	both	CCNT2	905	0.011	2.54	0.692641
	Hs578T	UBE2E1	7324	0.019	2.35	0.92599
	Hs578T	FOXC2	2303	0.004	2.92	0.550374
	Hs578T	HDAC2	3066	0.048	1.98	0.457818
	Hs578T	TBX5	6910	0.012	2.52	0.42492
	Hs578T	DNM3	26052	0	3.68	0.423405
	Hs578T	FOS	2353	0.018	2.36	0.252666
	MDA231	BCL10	8915	0.031	2.16	0.74405
	MDA231	TCF12	6938	0.014	2.45	0.477874
	ER Pos
	Cell line	Symbol	GeneID	p-value	Z-score	Cox Coef.
	both	ZNF446	55663	0.013	2.47	0.37363
	Hs578T	HDAC2	3066	0.027	2.22	0.446877
	Hs578T	ANKRD46	157567	0.016	2.41	0.417699
	Hs578T	BRF1	2972	0.02	2.34	0.394739
	Hs578T	MYO6	4646	0.025	2.25	0.38466
	Hs578T	CDC25C	995	0.044	2.01	0.37618
	Hs578T	CCNE1	898	0.035	2.11	0.299543
	MDA231	AP1G1	164	0.011	2.53	0.441102
	MDA231	BPTF	2186	0.006	2.75	0.695765
	MDA231	BUD31	8896	0.022	2.29	0.695078
	MDA231	ITGB1	3688	0.028	2.19	0.710943
	MDA231	PPP1R3D	5509	0.014	2.46	0.499957
	MDA231	TAF11	6882	0.004	2.86	0.693418
	MDA231	TCERG1	10915	0.003	2.95	0.659115
	MDA231	ZDHHC13	54503	0.004	2.89	0.537606
