## Supplementary material for "Uncovering the signaling landscape controlling breast cancer cell migration identifies splicing factor PRPF4B as a metastasis driver"

### Sheet: 20170711_SupplementaryTableClin
pid	name	HR_all	pval_all	X95_CI_low_all	X95_CI_high_all	HR_ERpos	pval_Erpos	X95_CI_low_Erpos	X95_CI_high_Erpos	HR_ERneg	pval_Erneg	X95_CI_low_Erneg	X95_CI_high_Erneg	HR_TNBC	pval_TNBC	X95_CI_low_TNBC	X95_CI_high_TNBC
211945_s_at	ITGB1	1.56103	0.0262035	1.05414	2.31167	1.44057	0.143655	0.883178	2.34974	1.63314	0.13558	0.857572	3.11011	1.73419	0.1627	0.800608	3.75642
212519_at	UBE2E1	1.44311	0.0136401	1.07825	1.93142	1.09552	0.622194	0.762116	1.57479	2.30428	0.00091863	1.40652	3.77505	2.44746	0.00761298	1.26835	4.72272
200020_at	TARDBP	1.55624	0.073685	0.958502	2.52674	1.65631	0.0967516	0.913119	3.00437	1.4616	0.373191	0.633946	3.36979	1.02604	0.961315	0.363071	2.89961
209360_s_at	RUNX1	0.835352	0.0771295	0.684283	1.01977	0.72534	0.01099	0.566315	0.929021	1.38066	0.146681	0.893116	2.13436	1.26521	0.350473	0.77215	2.07313
200990_at	TRIM28	0.920482	0.545329	0.703712	1.20402	1.0281	0.871757	0.734386	1.43927	0.796485	0.327995	0.504853	1.25658	0.729281	0.25439	0.423763	1.25507
208880_s_at	PRPF6	0.983441	0.926707	0.689035	1.40364	1.23066	0.347791	0.797942	1.89803	0.69264	0.279353	0.356072	1.34734	0.512845	0.119734	0.221133	1.18937
201209_at	HDAC1	0.885098	0.403367	0.664752	1.17848	0.928597	0.693237	0.642646	1.34178	0.826786	0.397425	0.53219	1.28446	0.663291	0.147348	0.380653	1.15579
205690_s_at	BUD31	1.23657	0.159192	0.920088	1.66192	1.3465	0.114242	0.930824	1.94782	0.984211	0.950313	0.59662	1.6236	0.805374	0.511374	0.422125	1.53658
207186_s_at	BPTF	1.28429	0.0093459	1.06346	1.55097	1.44511	0.00229753	1.14053	1.83103	1.13328	0.431878	0.829545	1.54822	1.25845	0.284207	0.826266	1.91668
202417_at	KEAP1	0.796082	0.179359	0.570673	1.11052	0.708644	0.126414	0.45564	1.10213	1.01003	0.970156	0.598723	1.7039	0.410236	0.016853	0.197552	0.851895
201267_s_at	PSMC3	0.960624	0.700478	0.782816	1.17882	1.15036	0.295135	0.885004	1.49528	0.667533	0.0188825	0.476369	0.935409	0.625165	0.020118	0.420683	0.929039
208986_at	TCF12	1.28729	0.0689657	0.980568	1.68994	1.01109	0.95	0.716261	1.42728	2.28048	0.00053034	1.43056	3.63534	2.28513	0.00892543	1.22997	4.2455
219900_s_at	ZNF446	1.22848	0.393591	0.765688	1.971	2.03842	0.017944	1.13022	3.6764	0.64411	0.3964	0.23305	1.78021	0.597665	0.434519	0.164366	2.17322
202126_at	PRPF4B	1.07577	0.61017	0.812413	1.4245	0.941224	0.730197	0.667086	1.32802	1.44753	0.127329	0.899802	2.32869	1.45565	0.210373	0.808923	2.61943
41657_at	STK11	0.703719	0.185119	0.418501	1.18332	0.75095	0.354723	0.409428	1.37735	0.601366	0.341845	0.210731	1.71613	0.68676	0.553185	0.198341	2.37792
205323_s_at	MTF1	0.463888	0.00126202	0.290834	0.739912	0.402455	0.00131944	0.230938	0.701359	0.616656	0.264499	0.263784	1.44158	0.609913	0.35093	0.215811	1.7237
219542_at	NEK11	0.752364	0.0646986	0.556316	1.0175	0.572154	0.0107534	0.372546	0.878713	1.47409	0.253938	0.756829	2.87112	1.59273	0.276342	0.688951	3.68208
204321_at	NEO1	0.876653	0.31256	0.678995	1.13185	0.826175	0.271186	0.587974	1.16088	1.00306	0.987559	0.683457	1.47211	0.936186	0.778434	0.591385	1.48202
203754_s_at	BRF1	0.948563	0.839336	0.569321	1.58043	1.04314	0.890791	0.570823	1.90627	0.821339	0.689351	0.312905	2.15592	0.618154	0.458612	0.173238	2.20572
202396_at	TCERG1	1.64442	2.522e-05	1.30472	2.07257	1.61511	0.00083883	1.21903	2.13989	1.6727	0.0134656	1.1123	2.51545	1.9582	0.0108753	1.16745	3.28453
218931_at	RAB17	0.792227	0.0794524	0.61068	1.02775	0.782607	0.182007	0.546015	1.12172	0.866811	0.59118	0.514531	1.46028	0.735961	0.443186	0.336157	1.61127
218880_at	FOSL2	1.01802	0.876029	0.813432	1.27406	0.864177	0.308072	0.652674	1.14422	1.32373	0.13749	0.914252	1.9166	1.27451	0.310085	0.797874	2.03588
219296_at	ZDHHC13	1.53982	7.72e-06	1.27444	1.86045	1.75473	1.55e-06	1.39506	2.20712	1.17427	0.348695	0.839171	1.64318	1.04256	0.851035	0.674802	1.61075
205376_at	INPP4B	1.02464	0.676993	0.913747	1.149	1.04112	0.602224	0.894736	1.21144	1.18766	0.177027	0.925229	1.52453	1.43159	0.0770332	0.961829	2.13078
213743_at	CCNT2	1.16746	0.248555	0.89748	1.51865	1.11633	0.519608	0.798605	1.56045	1.53355	0.0734993	0.960142	2.4494	1.50473	0.159601	0.851442	2.65925
207943_x_at	PLAGL1	1.03494	0.731297	0.850721	1.25905	0.821372	0.188055	0.612767	1.10099	1.22371	0.126002	0.944854	1.58486	1.20806	0.260743	0.86902	1.67936
208035_at	GRM6	1.04186	0.868843	0.640336	1.69517	1.03813	0.898915	0.582746	1.84939	1.16071	0.754496	0.4561	2.95386	1.52492	0.492783	0.456679	5.09192
220788_s_at	RNF31	0.79808	0.345324	0.499583	1.27493	1.10849	0.710234	0.643805	1.90859	0.384851	0.0421406	0.153219	0.966658	0.411293	0.100868	0.142301	1.18876
